# Molecular effects of indoor tanning

**DOI:** 10.1101/2024.06.04.597225

**Authors:** Pedram Gerami, Bishal Tandukar, Delahny Deivendran, Shantel Olivares, Limin Chen, Jessica Tang, Tuyet Tan, Harsh Sharma, Aravind K Bandari, Noel Cruz-Pacheco, Darwin Chang, Annika Marty, Adam Olshen, Natalia Faraj Murad, Jing Song, Jungwha Lee, Iwei Yeh, A. Hunter Shain

## Abstract

**Background:** Tanning bed users have a significantly increased risk of melanoma, but it remains unclear how indoor tanning drives melanomagenesis. Tanning bed radiation is often thought of as a substitute for natural UV radiation despite differences in the maximum doses, UV content, body sites exposed, and patterns of melanoma that arise.

**Methods:** To better understand the epidemiologic trends and etiology of melanoma associated with tanning bed use, we described the patterns of melanoma in patients with quantifiable tanning bed usage and performed exome sequencing of 182 melanocytes from normal skin of a subset of these patients.

**Results:** Tanning bed users were more likely than non-users to have melanoma on body sites with low cumulative levels of sun damage and were more likely to have multiple melanomas. The melanocytes in normal appearing skin from tanning bed users had higher mutation burdens, a higher proportion of melanocytes with pathogenic mutations, and distinct mutational signatures. These differences were most prominent over body sites that experience comparatively less exposure to natural sunlight.

**Conclusions:** We conclude that tanning bed radiation induces melanoma by increasing the mutation burden of melanocytes and by mutagenizing a broader field of melanocytes than are typically exposed to natural sunlight. The unique signatures of mutations in skin cells of tanning users may be attributable to the distinct spectra of radiation emitted from solariums.
