## Supplementary material for "Molecular effects of indoor tanning": Source Data Fig. 1

### Sheet: RelativeRiskUnivariate
Figure 1B
Exposure Variable	No. of participants	%	No. of Melanoma cases	%	RR	95% CI	P - Value
Tanning Bed	N = 5863
(-)	2929	0.499	63	0.021472	1	Referent	< 0.0001
(+)	2934	0.501	151	0.05155	2.3968	1.7944 to 3.2015
Number of Tanning Bed Sessions
10 to 50
(-)	2929	0.565008	63	0.021509	1	Referent	< 0.0001
(+)	2255	0.434992	95	0.0421286	1.962	1.4337 to 2.6849
51 to 100
(-)	2929	0.877998	63	0.021509	1	Referent	< 0.0001
(+)	407	0.122002	27	0.0663391	3.0895	1.9922 to 4.7912
101 to 200
(-)	2929	0.941801	63	0.021509	1	Referent	< 0.0001
(+)	181	0.0581994	16	0.0883978	4.1168	2.4286 to 6.9786
>200
(-)	2929	0.969868	63	0.021509	1	Referent	< 0.0001
(+)	91	0.0301325	13	0.142857	6.6531	3.8025 to 11.6407
Sun Burn	N = 4158
(-)	1694	0.407407	25	0.014758	1	Referent	< 0.0001
(+)	2464	0.592593	109	0.044237	2.9975	1.9495 to 4.6089
Heavy Sun Exp	N = 3052
(-)	1835	0.601245	40	0.0217984	1	Referent	0.0005
(+)	1217	0.398755	54	0.0443714	2.0355	1.3612 to 3.0440
Family Hx	N = 2593
(-)	2195	0.84651	51	0.0232346	1	Referent	0.0062
(+)	398	0.15349	19	0.0477387	2.0546	1.2266 to 3.4417

### Sheet: RelativeRiskMultivariate
Odds Ratio Estimates
Effect	Point Estimate	95% Wald
		Confidence Limits
TB:yes	2.031	1.384	2.979
agegrp 20-30 vs 31-40	0.882	0.391	1.987
agegrp 41-50 vs 31-40	1.863	1.212	2.862
agegrp 51-60 vs 31-40	2.713	1.746	4.215
agegrp 61-70 vs 31-40	2.537	1.426	4.516
agegrp 70+ vs 31-40	2.193	0.51	9.429
Sex F vs M	1.048	0.699	1.569
FamilyHx 1 vs 0	1.575	1.082	2.294
Sunburns 1 vs 0	1.861	1.231	2.813

### Sheet: AnatomicDistribution
Figure 1C
Location	Tanning Bed (+)	Tanning Bed (-)
High cumulatively sun-damaged skin
Head and Neck	10	9
Lower Upper Extremities	6	5
Lower Lower Extremities	23	12
Low cumulatively sun-damaged skin
Chest	11	6
Abdomen	10	2
Upper Upper Extremity	20	1
Upper Lower Extremity	24	10
Shoulder	8	3
Back	51	19
	Tanning Bed Positive		Tanning Bed Negative
	No.	%	No.	%
High cumulative sun damage sites	39	0.239264	26	0.38806	p-value	0.023
Low cumulative sun damaged sites	124	0.760736	41	0.61194

### Sheet: MultipleMelanomas
Figure 1D
# of Melanoma	RR	95% CI	P - Value
1+	2.3968	1.7944 to 3.2015	< 0.0001
2+	3.7935	1.4183 to 10.1463	0.0079
3+	5.4906	1.2180 to 24.7503	0.0266
4+	10.9813	0.6075 to 198.5120	0.1047
