## Supplementary material for "Molecular effects of indoor tanning": Source Data Fig. 2 and Fig. S2

### Sheet: Sheet1
Figure 2 and Figure S2
Cohort	Sample	Anatomical_site	Category	Total_mut	mut/MB	Targeted-Seq/ Exome-Seq	Specificity (%)	Sensitivity (%)
Tanning_cohort	D59_SHR23	Shoulder	Upper	1293	29.8543	Exome	99.7	100
Tanning_cohort	D59_SHR01	Shoulder	Upper	1264	29.2215	Exome	99.2	99.6
Tanning_cohort	D59_SHR05	Shoulder	Upper	1179	27.241	Exome	100	100
Tanning_cohort	D59_SHR07	Shoulder	Upper	960	22.1753	Exome	100	100
Tanning_cohort	D59_SHR02	Shoulder	Upper	958	22.144	Exome	100	99.7
Tanning_cohort	D59_SHR04	Shoulder	Upper	958	22.1339	Exome	100	100
Tanning_cohort	D59_SHR10	Shoulder	Upper	957	22.1212	Exome	100	99.7
Tanning_cohort	D59_SHR03	Shoulder	Upper	939	21.7156	Exome	100	100
Tanning_cohort	D59_SHR09	Shoulder	Upper	902	20.8661	Exome	99.5	99
Tanning_cohort	D58_SHR01	Shoulder	Upper	380	8.81641	Exome	99.3	100
Tanning_cohort	D58_SHR07	Shoulder	Upper	188	4.34823	Exome	100	100
Tanning_cohort	D58_SHR23	Shoulder	Upper	25	0.577447	Exome	100	100
Tanning_cohort	D28_LSR06	Left Shoulder	Upper	38	7.9175	UCSF500	85.71	85.71
Tanning_cohort	D28_LSR04	Left Shoulder	Upper	36	7.59993	UCSF500	87.5	100
Tanning_cohort	D28_LSR05	Left Shoulder	Upper	656	6.97129	Exome	90.7	93.3
Tanning_cohort	D28_LSR02	Left Shoulder	Upper	20	4.12529	UCSF500	100	83.33
Tanning_cohort	D28_LSR01	Left Shoulder	Upper	16	3.30672	UCSF500	100	66.67
Tanning_cohort	D28_LSR07	Left Shoulder	Upper	14	2.84522	UCSF500	100	100
Tanning_cohort	D28_LSR03	Left Shoulder	Upper	14	0.150862	Exome	100	25
Control_cohort_1	D54_SHR03	Shoulder	Upper	92	18.6897	UCSF500	95	100
Control_cohort_1	D54_SHR29	Shoulder	Upper	695	16.1183	Exome	99.7	100
Control_cohort_1	D54_SHR25	Shoulder	Upper	693	16.0938	Exome	99.9	99.9
Control_cohort_1	D54_SHR31	Shoulder	Upper	614	14.2382	Exome	97.4	100
Control_cohort_1	D54_SHR28	Shoulder	Upper	597	13.8444	Exome	99	100
Control_cohort_1	D54_SHR04	Shoulder	Upper	59	11.9974	UCSF500	100	100
Control_cohort_1	D54_SHR24	Shoulder	Upper	447	10.395	Exome	100	100
Control_cohort_1	D54_SHR02	Shoulder	Upper	51	10.3481	UCSF500	100	100
Control_cohort_1	D54_SHR30	Shoulder	Upper	16	0.371027	Exome	100	100
Control_cohort_1	D55_SHR01	Shoulder	Upper	433	10.0819	Exome	99.6	99.2
Control_cohort_1	D55_SHR02	Shoulder	Upper	264	6.15077	Exome	88.6	100
Control_cohort_1	D55_SHR11	Shoulder	Upper	23	0.534259	Exome	100	100
Control_cohort_1	D47_RBK01	Right Upper Back	Upper	38	7.86509	UCSF500	87.5	87.5
Control_cohort_1	D47_RBK10	Right Upper Back	Upper	38	7.70683	UCSF500	90	100
Control_cohort_1	D47_RBK04	Right Upper Back	Upper	33	6.84049	UCSF500	100	80
Control_cohort_1	D47_RBK13	Right Upper Back	Upper	251	5.83295	Exome	100	100
Control_cohort_1	D47_RBK09	Right Upper Back	Upper	22	4.46201	UCSF500	100	100
Control_cohort_1	D47_RBK06	Right Upper Back	Upper	21	4.44078	UCSF500	100	100
Control_cohort_1	D47_RBK05	Right Upper Back	Upper	18	3.7786	UCSF500	100	100
Control_cohort_1	D47_RBK12	Right Upper Back	Upper	158	3.69582	Exome	100	100
Control_cohort_1	D47_RBK07	Right Upper Back	Upper	131	3.15619	Exome	100	96
Control_cohort_1	D47_RBK11	Right Upper Back	Upper	116	2.69164	Exome	100	100
Control_cohort_1	D47_RBK14	Right Upper Back	Upper	116	2.69088	Exome	100	100
Control_cohort_2	D04_LSR03	Left Shoulder	Upper	1552	16.5576	Exome	98.0952	100
Control_cohort_2	D04_LSR04	Left Shoulder	Upper	1105	11.8315	Exome	95.4839	98.3389
Control_cohort_2	D04_LSR05	Left Shoulder	Upper	868	9.21224	Exome	98.7879	99.6942
Control_cohort_2	D04_LSR01	Left Shoulder	Upper	811	8.77414	Exome	98.6	99.07
Control_cohort_2	D04_LSR02	Left Shoulder	Upper	703	8.75111	Exome	70	87.5
Control_cohort_2	D04_LSR06	Left Shoulder	Upper	544	5.81169	Exome	99.5122	98.0769
Control_cohort_2	D04_LSR09	Left Shoulder	Upper	61	0.657807	Exome	92.59	100
Control_cohort_2	D10_RBK03	Right Upper Back	Upper	47	10.6828	UCSF500	100	100
Control_cohort_2	D10_RBK08	Right Upper Back	Upper	940	9.56462	Exome	95.92	100
Control_cohort_2	D10_RBK07	Right Upper Back	Upper	874	8.85524	Exome	97.9	99.3
Control_cohort_2	D10_RBK01	Right Upper Back	Upper	37	8.49969	UCSF500	100	100
Control_cohort_2	D10_RBK05	Right Upper Back	Upper	29	7.35885	UCSF500	100	100
Control_cohort_2	D10_RBK06	Right Upper Back	Upper	26	6.48652	UCSF500	100	100
Control_cohort_2	D10_RBK02	Right Upper Back	Upper	28	6.44441	UCSF500	100	100
Control_cohort_2	D10_RBK04	Right Upper Back	Upper	17	3.86995	UCSF500	100	100
Control_cohort_2	D12_LSR05	Left Shoulder	Upper	31	6.34358	UCSF500	100	100
Control_cohort_2	D12_LSR01	Left Shoulder	Upper	24	4.8997	UCSF500	100	100
Control_cohort_2	D12_LSR02	Left Shoulder	Upper	24	4.89767	UCSF500	100	100
Control_cohort_2	D12_LSR04	Left Shoulder	Upper	13	2.65224	UCSF500	100	100
Control_cohort_2	D12_LSR03	Left Shoulder	Upper	12	2.4502	UCSF500	100	100
Control_cohort_2	D12_RSR02	Right Shoulder	Upper	27	5.52298	UCSF500	100	100
Control_cohort_2	D12_RSR01	Right Shoulder	Upper	22	4.48763	UCSF500	100	100
Control_cohort_2	D12_RSR04	Right Shoulder	Upper	20	4.089	UCSF500	100	100
Control_cohort_2	D12_RSR03	Right Shoulder	Upper	167	1.76854	Exome	100	90.9
Control_cohort_2	D16_LSR02	Left Shoulder	Upper	27	5.5162	UCSF500	100	100
Control_cohort_2	D16_LSR05	Left Shoulder	Upper	23	4.70934	UCSF500	100	100
Control_cohort_2	D16_LSR04	Left Shoulder	Upper	20	4.09147	UCSF500	100	100
Control_cohort_2	D16_LSR01	Left Shoulder	Upper	18	3.70746	UCSF500	100	100
Control_cohort_2	D16_LSR07	Left Shoulder	Upper	8	1.63412	UCSF500	100	100
Control_cohort_2	D16_LSR06	Left Shoulder	Upper	7	1.43317	UCSF500	100	100
Control_cohort_2	D16_LSR08	Left Shoulder	Upper	4	0.818918	UCSF500	100	100
Control_cohort_2	D16_LSR03	Left Shoulder	Upper	4	0.817249	UCSF500	100	100
Control_cohort_2	D24_LSR02	Left Shoulder	Upper	213	2.19807	Exome	95.6	97.7
Control_cohort_2	D24_LSR04	Left Shoulder	Upper	9	1.82815	UCSF500	100	100
Control_cohort_2	D24_LSR01	Left Shoulder	Upper	165	1.71169	Exome	94.3	94.3
Control_cohort_2	D16_RSR04	Right Shoulder	Upper	11	2.25477	UCSF500	100	100
Control_cohort_2	D16_RSR05	Right Shoulder	Upper	11	2.24885	UCSF500	100	100
Control_cohort_2	D16_RSR02	Right Shoulder	Upper	9	1.83679	UCSF500	100	100
Control_cohort_2	D16_RSR06	Right Shoulder	Upper	5	1.01961	UCSF500	100	100
Control_cohort_2	D16_RSR08	Right Shoulder	Upper	4	0.817882	UCSF500	100	100
Control_cohort_2	D16_RSR07	Right Shoulder	Upper	2	0.41005	UCSF500	N/A	N/A
Control_cohort_2	D16_RSR01	Right Shoulder	Upper	2	0.409135	UCSF500	N/A	N/A
Control_cohort_2	D16_RSR03	Right Shoulder	Upper	0	0	UCSF500	N/A	N/A
Tanning_cohort	D37_RBK02	Right Lower Back	Lower	39	8.20116	UCSF500	100	75
Tanning_cohort	D37_RBK04	Right Lower Back	Lower	31	6.77261	UCSF500	100	100
Tanning_cohort	D32_LBK05	Left Lower Back	Lower	51	10.474	UCSF500	100	100
Tanning_cohort	D32_LBK01	Left Lower Back	Lower	39	8.10105	UCSF500	100	100
Tanning_cohort	D32_LBK07	Left Lower Back	Lower	32	6.49953	UCSF500	100	100
Tanning_cohort	D32_LBK04	Left Lower Back	Lower	30	6.25983	UCSF500	100	100
Tanning_cohort	D32_LBK02	Left Lower Back	Lower	30	6.24015	UCSF500	100	100
Tanning_cohort	D32_LBK03	Left Lower Back	Lower	29	6.01227	UCSF500	100	100
Tanning_cohort	D32_LBK08	Left Lower Back	Lower	24	4.87609	UCSF500	100	100
Tanning_cohort	D33_LBK01	Left Lower Back	Lower	50	10.2368	UCSF500	100	100
Tanning_cohort	D33_LBK02	Left Lower Back	Lower	46	9.47677	UCSF500	100	100
Tanning_cohort	D33_LBK03	Left Lower Back	Lower	39	8.06675	UCSF500	100	100
Tanning_cohort	D33_LBK05	Left Lower Back	Lower	30	6.15071	UCSF500	100	100
Tanning_cohort	D33_LBK06	Left Lower Back	Lower	27	5.48287	UCSF500	100	100
Tanning_cohort	D33_LBK07	Left Lower Back	Lower	20	4.06387	UCSF500	100	100
Tanning_cohort	D33_LBK04	Left Lower Back	Lower	18	3.71681	UCSF500	100	100
Tanning_cohort	D35_RBK01	Right Mid Back	Lower	28	5.78117	UCSF500	100	100
Tanning_cohort	D35_RBK02	Right Mid Back	Lower	25	5.10435	UCSF500	100	100
Tanning_cohort	D38_RBK03	Right Lower Back	Lower	46	9.40996	UCSF500	100	100
Tanning_cohort	D38_RBK07	Right Lower Back	Lower	38	7.72485	UCSF500	100	100
Tanning_cohort	D38_RBK04	Right Lower Back	Lower	32	6.62283	UCSF500	100	100
Tanning_cohort	D38_RBK02	Right Lower Back	Lower	19	3.91392	UCSF500	100	100
Tanning_cohort	D38_RBK05	Right Lower Back	Lower	150	1.69072	Exome	92.6	96.2
Tanning_cohort	D38_RBK01	Right Lower Back	Lower	100	1.08604	Exome	94.12	100
Tanning_cohort	D36_RBK04	Right Lower Back	Lower	29	6.0012	UCSF500	100	100
Tanning_cohort	D36_RBK07	Right Lower Back	Lower	28	5.69116	UCSF500	100	100
Tanning_cohort	D36_RBK06	Right Lower Back	Lower	27	5.57234	UCSF500	100	100
Tanning_cohort	D36_RBK01	Right Lower Back	Lower	25	5.1779	UCSF500	100	100
Tanning_cohort	D36_RBK02	Right Lower Back	Lower	21	4.37161	UCSF500	100	100
Tanning_cohort	D36_RBK03	Right Lower Back	Lower	19	3.9976	UCSF500	100	100
Tanning_cohort	D36_RBK08	Right Lower Back	Lower	17	3.45538	UCSF500	100	100
Tanning_cohort	D36_RBK05	Right Lower Back	Lower	14	2.89116	UCSF500	100	100
Tanning_cohort	D31_LBK03	Left Lower Back	Lower	25	5.19703	UCSF500	100	100
Tanning_cohort	D31_LBK02	Left Lower Back	Lower	19	3.97857	UCSF500	100	100
Tanning_cohort	D31_LBK01	Left Lower Back	Lower	19	3.91767	UCSF500	100	100
Tanning_cohort	D34_RBK05	Right Lower Back	Lower	150	3.49703	Exome	100	100
Tanning_cohort	D34_RBK07	Right Lower Back	Lower	15	3.04697	UCSF500	100	100
Tanning_cohort	D34_RBK03	Right Lower Back	Lower	114	2.66343	Exome	100	100
Tanning_cohort	D34_RBK02	Right Lower Back	Lower	13	2.66217	UCSF500	100	100
Tanning_cohort	D34_RBK04	Right Lower Back	Lower	98	2.29666	Exome	100	100
Tanning_cohort	D34_RBK01	Right Lower Back	Lower	44	1.02754	Exome	100	81.8
Tanning_cohort	D34_RBK06	Right Lower Back	Lower	11	0.257236	Exome	100	100
Control_cohort_1	D39_LBK03	Left Mid-Paraspinal Back	Lower	38	7.77498	UCSF500	85.71	75
Control_cohort_1	D39_LBK01	Left Mid-Paraspinal Back	Lower	31	6.43137	UCSF500	66.67	85.71
Control_cohort_1	D39_LBK02	Left Mid-Paraspinal Back	Lower	22	4.50688	UCSF500	100	100
Control_cohort_1	D39_LBK04	Left Mid-Paraspinal Back	Lower	21	4.35212	UCSF500	100	80
Control_cohort_1	D42_MBK03	Paraspinal Lower Back	Lower	22	4.49289	UCSF500	100	100
Control_cohort_1	D42_MBK02	Paraspinal Lower Back	Lower	19	3.87118	UCSF500	100	100
Control_cohort_1	D42_MBK07	Paraspinal Lower Back	Lower	16	3.24603	UCSF500	100	100
Control_cohort_1	D42_MBK08	Paraspinal Lower Back	Lower	13	2.63853	UCSF500	100	100
Control_cohort_1	D42_MBK05	Paraspinal Lower Back	Lower	97	2.25769	Exome	100	100
Control_cohort_1	D42_MBK04	Paraspinal Lower Back	Lower	76	1.77133	Exome	91.7	100
Control_cohort_1	D49_RBK07	Right Lower Back	Lower	14	2.88917	UCSF500	100	100
Control_cohort_1	D49_RBK15	Right Lower Back	Lower	124	2.88332	Exome	100	100
Control_cohort_1	D49_RBK08	Right Lower Back	Lower	12	2.50205	UCSF500	100	100
Control_cohort_1	D49_RBK04	Right Lower Back	Lower	100	2.42232	Exome	87.5	77.8
Control_cohort_1	D49_RBK03	Right Lower Back	Lower	11	2.26527	UCSF500	100	75
Control_cohort_1	D49_RBK18	Right Lower Back	Lower	71	1.65088	Exome	100	100
Control_cohort_1	D49_RBK11	Right Lower Back	Lower	63	1.46433	Exome	100	100
Control_cohort_1	D49_RBK16	Right Lower Back	Lower	24	0.558415	Exome	100	100
Control_cohort_1	D49_RBK12	Right Lower Back	Lower	21	0.488174	Exome	100	83.3
Control_cohort_1	D45_LBK02	Left Lower Back	Lower	12	2.4536	UCSF500	0	0
Control_cohort_1	D45_LBK08	Left Lower Back	Lower	11	2.24184	UCSF500	100	100
Control_cohort_1	D45_LBK04	Left Lower Back	Lower	60	1.44678	Exome	100	90
Control_cohort_1	D45_LBK01	Left Lower Back	Lower	45	1.07591	Exome	100	100
Control_cohort_1	D45_LBK06	Left Lower Back	Lower	42	1.00219	Exome	100	100
Control_cohort_1	D45_LBK03	Left Lower Back	Lower	25	0.600296	Exome	100	100
Control_cohort_1	D45_LBK05	Left Lower Back	Lower	21	0.508754	Exome	100	87.5
Control_cohort_1	D50_LBK19	Lower Back	Lower	87	2.02561	Exome	96.8	96.8
Control_cohort_1	D50_LBK03	Lower Back	Lower	68	1.67155	Exome	61.1	84.6
Control_cohort_1	D50_LBK21	Lower Back	Lower	32	0.745615	Exome	87.5	77.78
Control_cohort_1	D50_LBK14	Lower Back	Lower	29	0.680113	Exome	100	22.2
Control_cohort_1	D50_LBK20	Lower Back	Lower	16	0.37284	Exome	75	60
Control_cohort_1	D46_RBK11	Right Lower Back	Lower	12	2.439	UCSF500	100	100
Control_cohort_1	D46_RBK08	Right Lower Back	Lower	142	1.48264	Exome	100	97.2
Control_cohort_1	D46_RBK07	Right Lower Back	Lower	130	1.35357	Exome	97.3	100
Control_cohort_1	D46_RBK04	Right Lower Back	Lower	100	1.14176	Exome	100	92
Control_cohort_1	D46_RBK05	Right Lower Back	Lower	19	0.198571	Exome	100	75
Control_cohort_1	D46_RBK03	Right Lower Back	Lower	16	0.178177	Exome	100	75
Control_cohort_1	D46_RBK12	Right Lower Back	Lower	15	0.157442	Exome	0	0
Control_cohort_1	D46_RBK06	Right Lower Back	Lower	14	0.145363	Exome	100	100
Control_cohort_1	D46_RBK02	Right Lower Back	Lower	11	0.11987	Exome	100	100
Control_cohort_2	D12_RBK02	Right Lower Back	Lower	525	5.42	Exome	99.13	99.13
Control_cohort_2	D12_RBK03	Right Lower Back	Lower	425	4.37	Exome	97.73	100
Control_cohort_2	D12_RBK01	Right Lower Back	Lower	370	3.76	Exome	97.17	99.04
Control_cohort_2	D12_RBK04	Right Lower Back	Lower	16	3.27439	UCSF500	100	100
Control_cohort_2	D07_LBK01	Left Lower Back	Lower	24	6.1545	UCSF500	100	100
Control_cohort_2	D07_LBK03	Left Lower Back	Lower	22	4.90027	UCSF500	100	100
Control_cohort_2	D07_LBK02	Left Lower Back	Lower	151	1.85	Exome	97.06	100
Control_cohort_2	D07_LBK04	Left Lower Back	Lower	36	0.4	Exome	100	82.35
Control_cohort_2	D07_RBK03	Right Lower Back	Lower	46	11.3879	UCSF500	100	100
Control_cohort_2	D07_RBK01	Right Lower Back	Lower	14	3.19419	UCSF500	100	100
Control_cohort_2	D07_RBK02	Right Lower Back	Lower	262	2.69	Exome	100	98.21
Control_cohort_2	D12_LBK02	Left Lower Back	Lower	14	2.86263	UCSF500	100	100
Control_cohort_2	D12_LBK04	Left Lower Back	Lower	10	2.04773	UCSF500	N/A	N/A
Control_cohort_2	D12_LBK03	Left Lower Back	Lower	7	1.43132	UCSF500	100	100
Control_cohort_2	D12_LBK01	Left Lower Back	Lower	6	1.22873	UCSF500	100	100
