## Supplementary material for "Molecular effects of indoor tanning": Source Data Fig. 3

### Sheet: All_top_signatures
Figure 3A
Cohort	Sample	SBS2	SBS7a	SBS7b	SBS7c	SBS7d	SBS10b	SBS11	SBS30	SBS87	Others		Mut/Mb	SBS7 fraction	UV fraction
Tanning	D59_SHR23	0	0.432311	0.43228	0	0	0	0	0	0.0718386	0.0635698		29.8543	0.864592	0.793503
Tanning	D59_SHR01	0	0.403445	0.422043	0	0	0.0937947	0	0	0	0.0807174		29.2215	0.825488	0.795886
Tanning	D59_SHR05	0	0.396065	0.425295	0	0	0.0757119	0	0	0.0802749	0.0226528		27.241	0.82136	0.783715
Tanning	D59_SHR07	0	0.384803	0.468708	0	0	0.0635661	0	0	0.0633544	0.0195688		22.1753	0.853511	0.790625
Tanning	D59_SHR02	0	0.381303	0.470554	0	0	0.064358	0	0	0.0618535	0.0219319		22.144	0.851857	0.789144
Tanning	D59_SHR04	0	0.383676	0.47166	0	0	0.0642908	0	0	0.0613712	0.0190014		22.1339	0.855337	0.790188
Tanning	D59_SHR10	0	0.381933	0.471043	0	0	0.0646392	0	0	0.0632078	0.0191762		22.1212	0.852977	0.789969
Tanning	D59_SHR03	0	0.427857	0.409032	0	0	0.0849228	0	0	0.0614515	0.0167372		21.7156	0.836889	0.782748
Tanning	D59_SHR09	0	0.384829	0.42329	0	0	0.112817	0	0	0.0751214	0.00394223		20.8661	0.808119	0.781596
Tanning	D32_LBK05	0	0.261867	0.180057	0	0	0.14283	0	0.0941168	0	0.321128		10.474	0.441924	0.627451
Tanning	D33_LBK01	0	0.773695	0	0	0	0	0	0	0	0.226305		10.2368	0.773695	0.74
Tanning	D33_LBK02	0	0.322268	0.317681	0	0	0.132924	0	0	0	0.227126		9.47677	0.63995	0.695652
Tanning	D38_RBK03	0	0.293594	0.151764	0.0819761	0	0.125501	0.131641	0	0	0.215524		9.40996	0.527334	0.608696
Tanning	D58_SHR01	0	0.399189	0.393346	0	0	0	0	0	0.10749	0.099974		8.81641	0.792536	0.742105
Tanning	D37_RBK02	0	0.620206	0	0	0	0	0.21213	0	0	0.167664		8.20116	0.620206	0.692308
Tanning	D32_LBK01	0	0.369706	0.3989	0	0	0	0	0	0	0.231393		8.10105	0.768607	0.666667
Tanning	D33_LBK03	0	0.518366	0.211921	0	0	0	0	0.110707	0	0.159006		8.06675	0.730287	0.74359
Tanning	D28_LSR06	0	0.316988	0.19962	0	0	0	0.0787012	0	0.0607371	0.343953		7.9175	0.516608	0.552632
Tanning	D38_RBK07	0	0.681492	0.0761743	0	0	0	0	0	0	0.242334		7.72485	0.757666	0.684211
Tanning	D28_LSR04	0	0.402123	0	0	0	0	0	0	0	0.597877		7.59993	0.402123	0.666667
Tanning	D28_LSR05	0	0.383622	0.403631	0	0	0	0	0	0	0.212747		6.97129	0.787253	0.727134
Tanning	D37_RBK04	0	0.435577	0.418989	0	0	0	0	0	0	0.145435		6.77261	0.854565	0.709677
Tanning	D38_RBK04	0	0.579665	0	0	0	0	0	0	0	0.420335		6.62283	0.579665	0.75
Tanning	D32_LBK07	0	0.468167	0	0	0	0	0	0.335218	0	0.196615		6.49953	0.468167	0.71875
Tanning	D32_LBK04	0	0.568718	0.262546	0	0	0.0957468	0	0	0	0.0729885		6.25983	0.831265	0.866667
Tanning	D32_LBK02	0	0.492897	0.137223	0	0	0.146843	0.18139	0	0	0.0416468		6.24015	0.63012	0.7
Tanning	D33_LBK05	0.0878567	0.284644	0.232943	0	0	0	0.230394	0	0	0.164163		6.15071	0.517586	0.666667
Tanning	D32_LBK03	0	0	0.41886	0	0	0.35395	0	0	0	0.22719		6.01227	0.41886	0.689655
Tanning	D36_RBK04	0	0.340984	0.233915	0	0.0962638	0.145207	0	0.1193	0	0.0643299		6.0012	0.671163	0.655172
Tanning	D35_RBK01	0	0.360531	0	0	0.0890167	0.119933	0.2432	0	0	0.187319		5.78117	0.449548	0.535714
Tanning	D36_RBK07	0	0.510454	0.18898	0	0	0	0	0	0	0.300566		5.69116	0.699434	0.785714
Tanning	D36_RBK06	0	0	0.667371	0	0	0.070684	0.133787	0	0	0.128158		5.57234	0.667371	0.740741
Tanning	D33_LBK06	0.144278	0	0.682715	0.0876865	0	0	0	0	0	0.0853204		5.48287	0.770401	0.740741
Tanning	D31_LBK03	0	0.124001	0.225901	0	0	0	0	0.0677385	0.36874	0.213619		5.19703	0.349902	0.6
Tanning	D36_RBK01	0.3131	0	0.309832	0	0	0	0	0.155965	0	0.221103		5.1779	0.309832	0.72
Tanning	D35_RBK02	0	0.420917	0.410289	0	0	0	0	0	0	0.168793		5.10435	0.831207	0.76
Tanning	D32_LBK08	0	0.26132	0.638953	0	0	0.0676782	0	0	0	0.0320486		4.87609	0.900273	0.833333
Tanning	D36_RBK02	0	0	0.706893	0	0	0	0	0	0.17395	0.119156		4.37161	0.706893	0.714286
Tanning	D58_SHR07	0	0.202423	0.531653	0	0	0.123211	0	0	0	0.142713		4.34823	0.734075	0.744681
Tanning	D28_LSR02	0	0	0.590873	0	0	0	0	0.176348	0.1834	0.0493786		4.12529	0.590873	0.7
Tanning	D33_LBK07	0	0.47613	0.282306	0	0.0884947	0	0	0	0	0.153069		4.06387	0.846931	0.7
Tanning	D36_RBK03	0	0	0.582688	0	0	0	0.0949506	0	0.192271	0.13009		3.9976	0.582688	0.631579
Tanning	D31_LBK02	0	0	0.329926	0	0	0.300943	0.109602	0	0	0.259529		3.97857	0.329926	0.578947
Tanning	D31_LBK01	0	0.401565	0	0	0	0	0	0	0	0.598435		3.91767	0.401565	0.368421
Tanning	D38_RBK02	0	0.418269	0.244635	0	0	0.0762007	0	0	0	0.260895		3.91392	0.662904	0.631579
Tanning	D33_LBK04	0.283571	0.178959	0	0	0	0	0	0.141281	0	0.396189		3.71681	0.178959	0.777778
Tanning	D34_RBK05	0.146828	0	0.519583	0	0	0	0	0	0	0.333588		3.49703	0.519583	0.76
Tanning	D36_RBK08	0.170353	0	0.371614	0	0	0	0	0	0	0.458033		3.45538	0.371614	0.764706
Tanning	D28_LSR01	0	0	0.414604	0	0	0.153277	0	0	0	0.43212		3.30672	0.414604	0.625
Tanning	D34_RBK07	0.138265	0.181077	0.419661	0	0	0	0	0.175546	0	0.0854512		3.04697	0.600738	0.8
Tanning	D36_RBK05	0.147623	0	0	0	0	0.105036	0	0	0	0.747341		2.89116	0	0.714286
Tanning	D28_LSR07	0	0	0.31368	0	0	0.491591	0	0	0.0614885	0.133241		2.84522	0.31368	0.642857
Tanning	D34_RBK03	0	0.295573	0.462098	0	0	0	0	0	0	0.242329		2.66343	0.757671	0.736842
Tanning	D34_RBK02	0	0.353701	0.251256	0	0	0	0	0	0	0.395043		2.66217	0.604957	0.846154
Tanning	D34_RBK04	0	0.30935	0	0	0	0.135631	0	0.252306	0	0.302713		2.29666	0.30935	0.673469
Tanning	D38_RBK05	0	0.433193	0.150808	0	0	0	0	0	0	0.415999		1.69072	0.584001	0.626667
Tanning	D38_RBK01	0	0.434767	0.330107	0	0	0	0	0	0	0.235126		1.08604	0.764874	0.6
Tanning	D34_RBK01	0	0.158571	0.483814	0	0	0	0	0.182663	0	0.174952		1.02754	0.642385	0.636364
Tanning	D58_SHR23	0	0.275492	0	0	0	0	0	0.1711	0.189167	0.364242		0.577447	0.275492	0.44
Tanning	D34_RBK06	0	0	0	0	0	0	0	0.281736	0	0.718264		0.257236	0	0.454545
Tanning	D28_LSR03	0	0	0	0	0	0	0	0.168918	0	0.831082		0.150862	0	0.142857
Control	D54_SHR03	0	0.416925	0.332805	0	0	0	0	0	0	0.25027		18.4865	0.74973	0.637363
Control	D04_LSR03	0	0.460772	0.359649	0	0	0	0	0	0	0.179579		16.5576	0.820421	0.769974
Control	D54_SHR29	0	0.291509	0.575598	0	0	0	0	0	0	0.132893		16.1183	0.867107	0.804317
Control	D54_SHR25	0	0.296291	0.57866	0	0	0	0	0	0	0.12505		16.0938	0.87495	0.805195
Control	D54_SHR31	0	0.519505	0.190144	0	0	0.139881	0	0	0	0.150469		14.2382	0.709649	0.815961
Control	D54_SHR28	0	0.402705	0.434992	0	0	0.11065	0	0	0	0.0516533		13.8444	0.837697	0.79397
Control	D54_SHR04	0	0.342588	0.494542	0	0	0	0	0	0	0.16287		11.9974	0.83713	0.728814
Control	D04_LSR04	0	0.5465	0.353037	0	0	0	0	0	0	0.100463		11.8315	0.899537	0.79276
Control	D07_RBK03	0.171988	0.364529	0	0.0770485	0	0.133244	0	0	0.0713253	0.181865		11.3879	0.441578	0.782609
Control	D10_RBK03	0.131794	0.464843	0	0.105894	0	0	0	0	0	0.29747		10.6828	0.570737	0.659574
Control	D54_SHR24	0	0.336574	0.470253	0	0	0.0658537	0	0	0.0908605	0.0364589		10.395	0.806827	0.771812
Control	D54_SHR02	0.0940625	0.487581	0.204979	0	0	0	0	0	0.0750519	0.138326		10.3481	0.692559	0.862745
Control	D55_SHR01	0	0.572864	0.230101	0	0	0	0	0	0	0.197036		10.0819	0.802964	0.789838
Control	D10_RBK08	0	0.40517	0.441565	0	0	0	0	0	0	0.153265		9.56462	0.846735	0.76383
Control	D04_LSR05	0	0.447251	0.341359	0	0	0.114741	0	0	0	0.0966477		9.21224	0.788611	0.788018
Control	D10_RBK07	0	0.478269	0.345862	0	0	0	0	0	0	0.175869		8.85524	0.824131	0.759725
Control	D04_LSR01	0	0.521887	0.282646	0	0	0.0979868	0	0	0	0.0974796		8.77414	0.804534	0.782984
Control	D04_LSR02	0	0.303858	0.129533	0	0	0.0777932	0	0	0	0.488815		8.75111	0.433392	0.536273
Control	D10_RBK01	0	0.334218	0	0	0.0777606	0	0	0.0908186	0	0.497203		8.49969	0.411979	0.756757
Control	D47_RBK01	0.135825	0	0.371204	0	0	0.103216	0	0.181274	0	0.208481		7.86509	0.371204	0.789474
Control	D39_LBK03	0	0.402114	0.325576	0	0	0	0	0.173051	0	0.0992587		7.77498	0.72769	0.710526
Control	D47_RBK10	0.0730163	0	0.256909	0	0	0	0	0.536944	0	0.133131		7.70683	0.256909	0.710526
Control	D10_RBK05	0	0.698848	0.0615461	0	0	0	0.230771	0	0	0.00883454		7.35885	0.760394	0.793103
Control	D47_RBK04	0	0.460535	0.375882	0	0	0	0	0.0880175	0	0.0755662		6.84049	0.836416	0.818182
Control	D10_RBK06	0	0.0968815	0.616487	0	0	0	0	0.0981472	0	0.188485		6.48652	0.713368	0.730769
Control	D10_RBK02	0	0.217187	0.480139	0	0	0.171732	0	0	0	0.130942		6.44441	0.697326	0.714286
Control	D39_LBK01	0.136029	0.465812	0	0.0692958	0	0	0	0.188022	0	0.140842		6.43137	0.535108	0.677419
Control	D12_LSR05	0	0.482688	0.401367	0	0	0	0	0	0	0.115945		6.34358	0.884055	0.774194
Control	D07_LBK01	0	0.703817	0	0	0	0.125169	0	0	0	0.171014		6.1545	0.703817	0.75
Control	D55_SHR02	0	0.393003	0.304497	0	0	0.166537	0	0	0.0804638	0.0554982		6.15077	0.697501	0.784091
Control	D47_RBK13	0	0.441692	0.302788	0	0	0.172005	0	0	0	0.0835153		5.83295	0.74448	0.796813
Control	D04_LSR06	0	0.400762	0.278547	0	0	0.0642572	0	0	0.129942	0.126492		5.81169	0.679309	0.71875
Control	D12_RSR02	0	0.794303	0	0	0	0	0	0	0.10893	0.0967664		5.52298	0.794303	0.814815
Control	D16_LSR02	0	0	0.406017	0	0	0.15501	0	0	0	0.438972		5.5162	0.406017	0.62963
Control	D12_RBK02	0	0.438197	0.398027	0	0	0.0880902	0	0	0	0.0756854		5.42	0.836224	0.754286
Control	D07_LBK03	0	0	0.695298	0	0	0	0	0	0	0.304702		4.90027	0.695298	0.545455
Control	D12_LSR01	0.0887013	0.332528	0.40001	0	0	0.0607395	0	0	0	0.118021		4.8997	0.732538	0.791667
Control	D12_LSR02	0	0.189581	0	0	0	0.458534	0	0	0	0.351886		4.89767	0.189581	0.666667
Control	D16_LSR05	0	0.472483	0.440307	0	0	0	0	0	0	0.0872101		4.70934	0.91279	0.826087
Control	D39_LBK02	0	0.487188	0	0	0	0.19804	0	0	0	0.314772		4.50688	0.487188	0.818182
Control	D42_MBK03	0.199407	0.318586	0	0.0926398	0	0	0	0	0	0.389368		4.49289	0.411226	0.772727
Control	D12_RSR01	0.116479	0.302328	0.45543	0.0762338	0	0	0	0	0	0.0495292		4.48763	0.833992	0.818182
Control	D47_RBK09	0.279913	0	0.481533	0	0	0	0	0	0	0.238553		4.46201	0.481533	0.772727
Control	D47_RBK06	0	0	0.318429	0	0	0.121147	0	0	0.102885	0.457539		4.44078	0.318429	0.428571
Control	D12_RBK03	0	0.435075	0.448907	0	0	0	0	0	0	0.116018		4.37	0.883982	0.762353
Control	D39_LBK04	0	0.539423	0	0	0	0.135603	0	0	0	0.324974		4.35212	0.539423	0.571429
Control	D16_LSR04	0	0.426762	0.123447	0.0794079	0	0	0.204613	0	0	0.165769		4.09147	0.629617	0.65
Control	D12_RSR04	0	0.64884	0	0	0	0.303778	0	0	0	0.0473821		4.089	0.64884	0.85
Control	D42_MBK02	0.140137	0.504081	0.178575	0	0	0	0	0.177207	0	0		3.87118	0.682656	0.947368
Control	D10_RBK04	0	0	0.26039	0	0	0.428298	0	0	0	0.311313		3.86995	0.26039	0.764706
Control	D47_RBK05	0.151099	0	0.265146	0	0.101056	0	0	0	0	0.482699		3.7786	0.366202	0.555556
Control	D12_RBK01	0	0.346413	0.352743	0	0	0.0761815	0	0	0	0.224663		3.76	0.699156	0.743243
Control	D16_LSR01	0.14569	0.263086	0.0887317	0	0	0	0.197631	0.128728	0	0.176132		3.70746	0.351818	0.722222
Control	D47_RBK12	0.152422	0.150223	0.499344	0	0	0	0	0	0.0878106	0.110201		3.69582	0.649567	0.810127
Control	D12_RBK04	0	0.155289	0	0	0	0.389338	0	0	0	0.455372		3.27439	0.155289	0.75
Control	D42_MBK07	0	0.573689	0	0	0	0	0	0.25633	0	0.169981		3.24603	0.573689	0.625
Control	D07_RBK01	0	0	0.739723	0	0	0	0	0	0	0.260277		3.19419	0.739723	0.642857
Control	D47_RBK07	0.0936257	0.441303	0.231898	0	0	0	0	0	0	0.233173		3.15619	0.673201	0.801527
Control	D49_RBK07	0	0.890112	0	0	0	0	0	0	0	0.109888		2.88917	0.890112	0.785714
Control	D49_RBK15	0	0.297734	0.376758	0	0	0.17977	0	0	0.115939	0.0297991		2.88332	0.674492	0.782258
Control	D12_LBK02	0	0	0.919634	0	0	0	0.0738541	0	0	0.0065122		2.86263	0.919634	0.642857
Control	D47_RBK11	0	0.298803	0.383735	0	0	0.204563	0	0	0.0970763	0.0158223		2.69164	0.682538	0.758621
Control	D47_RBK14	0	0.590287	0.23521	0	0	0.16249	0	0	0	0.0120127		2.69088	0.825498	0.862069
Control	D07_RBK02	0	0.272971	0.36341	0	0	0	0	0	0	0.363619		2.69	0.636381	0.656489
Control	D12_LSR04	0	0.618674	0	0	0.185797	0	0	0	0	0.195529		2.65224	0.804471	0.461538
Control	D42_MBK08	0.217761	0	0	0	0	0.238822	0	0	0	0.543416		2.63853	0	0.769231
Control	D49_RBK08	0	0.437875	0	0	0	0	0	0.169195	0	0.39293		2.50205	0.437875	0.75
Control	D45_LBK02	0	0.261644	0	0	0	0	0	0.0840132	0	0.654343		2.4536	0.261644	0.666667
Control	D12_LSR03	0	0	0	0	0	0.383863	0	0	0	0.616137		2.4502	0	0.5
Control	D46_RBK11	0.220925	0	0	0	0	0.145096	0	0	0	0.633979		2.439	0	0.583333
Control	D49_RBK04	0	0.491816	0.276588	0	0	0.0601734	0	0	0	0.171422		2.42232	0.768405	0.71
Control	D49_RBK03	0	0.278777	0.303238	0	0	0.0649535	0	0	0.172323	0.180708		2.26527	0.582015	0.727273
Control	D42_MBK05	0	0.298248	0.442961	0	0	0.105639	0	0	0	0.153152		2.25769	0.741209	0.721649
Control	D16_RSR04	0.273626	0.355459	0	0.0815026	0	0	0	0	0.289412	0		2.25477	0.436962	0.818182
Control	D16_RSR05	0	0.565918	0	0	0	0.068533	0	0	0	0.365549		2.24885	0.565918	0.727273
Control	D45_LBK08	0	0	0.863342	0	0	0	0	0	0	0.136658		2.24184	0.863342	0.636364
Control	D24_LSR02	0	0.334217	0.285752	0	0	0.0869007	0	0.0686255	0	0.224505		2.19807	0.619969	0.676056
Control	D12_LBK04	0	0	0.0837419	0	0	0	0.356162	0	0.100973	0.459123		2.04773	0.0837419	0.6
Control	D50_LBK19	0	0.163902	0.333452	0	0	0.132672	0	0	0	0.369973		2.02561	0.497354	0.632184
Control	D07_LBK02	0	0.275475	0.327359	0	0	0	0	0	0	0.397166		1.85	0.602834	0.562914
Control	D42_MBK04	0	0.206491	0.332951	0	0	0.167796	0	0.135301	0	0.15746		1.77133	0.539443	0.697368
Control	D12_RSR03	0	0.390668	0.249197	0	0	0	0.0714618	0	0	0.288673		1.76854	0.639865	0.586826
Control	D24_LSR01	0	0.398953	0.137576	0	0	0	0	0.151475	0	0.311995		1.71169	0.53653	0.654545
Control	D50_LBK03	0	0	0	0	0	0.118834	0	0.0937145	0	0.787452		1.67155	0	0.308824
Control	D49_RBK18	0	0.4238	0.4381	0	0	0.104727	0	0	0	0.0333734		1.65088	0.8619	0.859155
Control	D46_RBK08	0.119801	0	0.642496	0	0	0	0	0	0	0.237702		1.48264	0.642496	0.732394
Control	D49_RBK11	0	0.496569	0.367839	0	0	0	0	0	0	0.135592		1.46433	0.864408	0.714286
Control	D45_LBK04	0	0.511899	0.305121	0	0	0.0788425	0	0	0	0.104138		1.44678	0.817019	0.75
Control	D46_RBK07	0	0.345762	0.422278	0	0	0	0	0	0	0.23196		1.35357	0.76804	0.7
Control	D46_RBK04	0	0.389933	0.376001	0	0	0	0	0	0	0.234067		1.14176	0.765933	0.71
Control	D45_LBK01	0	0.480746	0.298132	0	0	0.100507	0	0	0	0.120615		1.07591	0.778878	0.8
Control	D45_LBK06	0	0	0.568831	0	0	0.215885	0	0	0	0.215284		1.00219	0.568831	0.714286
Control	D50_LBK21	0	0.419867	0	0	0	0	0	0	0	0.580133		0.745615	0.419867	0.4375
Control	D50_LBK14	0	0.103986	0	0	0	0.0625154	0	0	0	0.833499		0.680113	0.103986	0.37931
Control	D04_LSR09	0	0.113643	0	0	0.0825638	0	0	0	0.134609	0.669184		0.657807	0.196206	0.262295
Control	D45_LBK03	0	0.580901	0	0	0	0	0	0.165397	0	0.253702		0.600296	0.580901	0.68
Control	D49_RBK16	0	0	0.21909	0	0	0.11305	0	0.124807	0	0.543052		0.558415	0.21909	0.5
Control	D55_SHR11	0	0.41919	0	0	0.150447	0	0	0	0.340269	0.0900937		0.534259	0.569637	0.478261
Control	D45_LBK05	0	0.318365	0.166654	0	0	0	0	0	0	0.514981		0.508754	0.485019	0.52381
Control	D49_RBK12	0	0	0	0	0	0	0	0.416449	0	0.583551		0.488174	0	0.380952
Control	D07_LBK04	0	0	0	0	0	0	0	0	0	1		0.4	0	0.0833333
Control	D50_LBK20	0	0.118071	0	0	0	0	0	0.367419	0	0.51451		0.37284	0.118071	0.5
Control	D54_SHR30	0	0	0.545592	0	0	0	0	0	0.177287	0.27712		0.371027	0.545592	0.625
Control	D46_RBK05	0	0.104329	0	0	0	0	0	0.083061	0	0.81261		0.198571	0.104329	0.210526
Control	D46_RBK03	0	0	0	0	0	0	0	0	0	1		0.178177	0	0.125
Control	D46_RBK12	0	0	0	0	0	0	0	0.238192	0.230611	0.531197		0.157442	0	0.266667
Control	D46_RBK06	0	0	0	0	0	0	0	0	0.0745298	0.92547		0.145363	0	0.285714
Control	D46_RBK02	0	0	0	0	0	0	0	0	0.069923	0.930077		0.11987	0	0

### Sheet: SBS7_SBS11_proportion
Figure 3B and 3C
Cohort	Count	SBS7+ cells	proportion_SBS7	Confidence interval_lower	Confidence interval_upper	p-value
Tanning	61	58	0.95082	0.721997	1.22915	0.6867	*Poisson test
Control	108	98	0.907407	0.736677	1.10584
Cohort	Count	SBS11+cells	proportion_SBS11	Confidence interval_lower	Confidence interval_upper	pvalue
Tanning	61	9	0.147541	0.0674651	0.280079	0.00813	*Poisson test
Control	108	6	0.0555556	0.0203879	0.120921
