## Supplementary material for "Molecular effects of indoor tanning": Source Data Fig. 4 and Fig. S4

### Sheet: Cells with pathogenic mutation
Figure 4B and 4C
Shoulder/Upperback
				Confidence_interval_95%		Poisson_test
	Total cells	Cells with path. mut	Ratio	lower	upper	P-value
Tanning_cohort	19	11	0.578947	0.289008	1.0359	2.984e-05
Control_cohort	66	8	0.121212	0.0523308	0.238836
Mid/lowerback
				Confidence_interval_95%		Poisson_test
	Total cells	Cells with path. mut	Ratio	lower	upper	P-value
Tanning_cohort	42	3	0.0714286	0.0147303	0.208745	0.04234
Control_cohort	55	1	0.0181818	0.000460324	0.101303
Total cells
				Confidence_interval_95%		Poisson_test
	Total cells	Cells with path. mut	Ratio	lower	upper	P-value
Tanning_cohort	61	14	0.229508	0.125474	0.385076	0.0002729
Control_cohort	121	9	0.0743802	0.0340114	0.141197

### Sheet: Clonality of melanocytes
Figure 4D and Figure S4
Donor	Biopsy Site	Donor_Site	Cells	Mut/MB	Median_Mut/Mb	Mut/Mb Rank	Total no. of cells	Biopsy Surface Area (mm2)	IsThereAClone?	No. of Clonal Relationships within Biopsy	Cells with Clonal Relationships	No. of Cells with Clonal Relationships	Area of Clones (mm2)	Clones with Pathogenic?
D59	Shoulder	D59_SHR	D59_SHR01	29.2215	22.144	1	9	19.6249	Yes	2	D59_SHR01, D59_SHR23	2	4.36109	Yes
D59	Shoulder	D59_SHR	D59_SHR02	22.144
D59	Shoulder	D59_SHR	D59_SHR03	21.7156
D59	Shoulder	D59_SHR	D59_SHR04	22.1339							D59_SHR02, D59_SHR03, D59_SHR04, D59_SHR05, D59_SHR07, D59_SHR10	6	13.0833	Yes
D59	Shoulder	D59_SHR	D59_SHR05	27.241
D59	Shoulder	D59_SHR	D59_SHR07	22.1753
D59	Shoulder	D59_SHR	D59_SHR09	20.8661
D59	Shoulder	D59_SHR	D59_SHR10	22.1212
D59	Shoulder	D59_SHR	D59_SHR23	29.8543
D54	Shoulder	D54_SHR	D54_SHR02	10.3481	13.8444	2	9	19.6249	Yes	1	D54_SHR03, D54_SHR25, D54_SHR29	3	6.54163	Yes
D54	Shoulder	D54_SHR	D54_SHR03	18.6897
D54	Shoulder	D54_SHR	D54_SHR04	11.9974
D54	Shoulder	D54_SHR	D54_SHR24	10.395
D54	Shoulder	D54_SHR	D54_SHR25	16.0938
D54	Shoulder	D54_SHR	D54_SHR28	13.8444
D54	Shoulder	D54_SHR	D54_SHR29	16.1183
D54	Shoulder	D54_SHR	D54_SHR30	0.371027
D54	Shoulder	D54_SHR	D54_SHR31	14.2382
D04	Left Shoulder	D04_LSR	D04_LSR01	8.77414	8.77414	3	7	N/A	N/A	N/A	N/A	N/A	N/A	N/A
D04	Left Shoulder	D04_LSR	D04_LSR02	8.75111
D04	Left Shoulder	D04_LSR	D04_LSR03	16.5576
D04	Left Shoulder	D04_LSR	D04_LSR04	11.8315
D04	Left Shoulder	D04_LSR	D04_LSR05	9.21224
D04	Left Shoulder	D04_LSR	D04_LSR06	5.81169
D04	Left Shoulder	D04_LSR	D04_LSR09	0.657807
D10	Right Back	D10_RBK	D10_RBK01	8.49969	7.92927	4	8	424.36	Yes	1	D10_RBK07, D10_RBK08	2	106.09	No
D10	Right Back	D10_RBK	D10_RBK02	6.44441
D10	Right Back	D10_RBK	D10_RBK03	10.6828
D10	Right Back	D10_RBK	D10_RBK04	3.86995
D10	Right Back	D10_RBK	D10_RBK05	7.35885
D10	Right Back	D10_RBK	D10_RBK06	6.48652
D10	Right Back	D10_RBK	D10_RBK07	8.85524
D10	Right Back	D10_RBK	D10_RBK08	9.56462
D37	Right Lower Back	D37_RBK	D37_RBK02	8.20116	7.43683	5	2	56.25	No	N/A	N/A	N/A	N/A	N/A
D37	Right Lower Back	D37_RBK	D37_RBK04	6.77261
D32	Left Back	D32_LBK	D32_LBK01	8.10105	6.25983	6	7	64	No	N/A	N/A	N/A	N/A	N/A
D32	Left Back	D32_LBK	D32_LBK02	6.24015
D32	Left Back	D32_LBK	D32_LBK03	6.01227
D32	Left Back	D32_LBK	D32_LBK04	6.25983
D32	Left Back	D32_LBK	D32_LBK05	10.474
D32	Left Back	D32_LBK	D32_LBK07	6.49953
D32	Left Back	D32_LBK	D32_LBK08	4.87609
D55	Shoulder	D55_SHR	D55_SHR01	10.0819	6.15077	7	3	19.6249	No	N/A	N/A	N/A	N/A	N/A
D55	Shoulder	D55_SHR	D55_SHR02	6.15077
D55	Shoulder	D55_SHR	D55_SHR11	0.534259
D33	Left Back	D33_LBK	D33_LBK01	10.2368	6.15071	8	7	64	No	N/A	N/A	N/A	N/A	N/A
D33	Left Back	D33_LBK	D33_LBK02	9.47677
D33	Left Back	D33_LBK	D33_LBK03	8.06675
D33	Left Back	D33_LBK	D33_LBK04	3.71681
D33	Left Back	D33_LBK	D33_LBK05	6.15071
D33	Left Back	D33_LBK	D33_LBK06	5.48287
D33	Left Back	D33_LBK	D33_LBK07	4.06387
D39	Left Mid-Paraspinal Back	D39_LBK	D39_LBK01	6.43137	5.46913	9	4	7.0756	No	N/A	N/A	N/A	N/A	N/A
D39	Left Mid-Paraspinal Back	D39_LBK	D39_LBK02	4.50688
D39	Left Mid-Paraspinal Back	D39_LBK	D39_LBK03	7.77498
D39	Left Mid-Paraspinal Back	D39_LBK	D39_LBK04	4.35212
D35	Right Back	D35_RBK	D35_RBK01	5.78117	5.44276	10	2	51.84	No	N/A	N/A	N/A	N/A	N/A
D35	Right Back	D35_RBK	D35_RBK02	5.10435
D38	Right Lower Back	D38_RBK	D38_RBK01	1.08604	5.26837	11	6	38.44	No	N/A	N/A	N/A	N/A	N/A
D38	Right Lower Back	D38_RBK	D38_RBK02	3.91392
D38	Right Lower Back	D38_RBK	D38_RBK03	9.40996
D38	Right Lower Back	D38_RBK	D38_RBK04	6.62283
D38	Right Lower Back	D38_RBK	D38_RBK05	1.69072
D38	Right Lower Back	D38_RBK	D38_RBK07	7.72485
D12	Left Shoulder	D12_LSR	D12_LSR01	4.8997	4.89767	12	5	289	No	N/A	N/A	N/A	N/A	N/A
	Left Shoulder	D12_LSR	D12_LSR02	4.89767
	Left Shoulder	D12_LSR	D12_LSR03	2.4502
	Left Shoulder	D12_LSR	D12_LSR04	2.65224
	Left Shoulder	D12_LSR	D12_LSR05	6.34358
D36	Right Back	D36_RBK	D36_RBK01	5.1779	4.77475	13	8	12.25	No	N/A	N/A	N/A	N/A	N/A
D36	Right Back	D36_RBK	D36_RBK02	4.37161
D36	Right Back	D36_RBK	D36_RBK03	3.9976
D36	Right Back	D36_RBK	D36_RBK04	6.0012
D36	Right Back	D36_RBK	D36_RBK05	2.89116
D36	Right Back	D36_RBK	D36_RBK06	5.57234
D36	Right Back	D36_RBK	D36_RBK07	5.69116
D36	Right Back	D36_RBK	D36_RBK08	3.45538
D47	Right Back	D47_RBK	D47_RBK01	7.86509	4.44078	14	11	12.5316	No	N/A	N/A	N/A	N/A	N/A
D47	Right Back	D47_RBK	D47_RBK04	6.84049
D47	Right Back	D47_RBK	D47_RBK05	3.7786
D47	Right Back	D47_RBK	D47_RBK06	4.44078
D47	Right Back	D47_RBK	D47_RBK07	3.15619
D47	Right Back	D47_RBK	D47_RBK09	4.46201
D47	Right Back	D47_RBK	D47_RBK10	7.70683
D47	Right Back	D47_RBK	D47_RBK11	2.69164
D47	Right Back	D47_RBK	D47_RBK12	3.69582
D47	Right Back	D47_RBK	D47_RBK13	5.83295
D47	Right Back	D47_RBK	D47_RBK14	2.69088
D58	Shoulder	D58_SHR	D58_SHR01	8.81641	4.34823	15	3	19.6249	No	N/A	N/A	N/A	N/A	N/A
D58	Shoulder	D58_SHR	D58_SHR07	4.34823
D58	Shoulder	D58_SHR	D58_SHR23	0.577447
D12	Right Shoulder	D12_RSR	D12_RSR01	4.48763	4.28832	16	4	475.24	No	N/A	N/A	N/A	N/A	N/A
	Right Shoulder	D12_RSR	D12_RSR02	5.52298
	Right Shoulder	D12_RSR	D12_RSR03	1.76854
	Right Shoulder	D12_RSR	D12_RSR04	4.089
D28	Left Shoulder	D28_LSR	D28_LSR01	3.30672	4.12529	17	7	62.41	No	N/A	N/A	N/A	N/A	N/A
D28	Left Shoulder	D28_LSR	D28_LSR02	4.12529
D28	Left Shoulder	D28_LSR	D28_LSR03	0.150862
D28	Left Shoulder	D28_LSR	D28_LSR04	7.59993
D28	Left Shoulder	D28_LSR	D28_LSR05	6.97129
D28	Left Shoulder	D28_LSR	D28_LSR06	7.9175
D28	Left Shoulder	D28_LSR	D28_LSR07	2.84522
D12	Right Back	D12_RBK	D12_RBK01	3.76	4.065	18	4	547.56	No	N/A	N/A	N/A	N/A	N/A
	Right Back	D12_RBK	D12_RBK02	5.42
	Right Back	D12_RBK	D12_RBK03	4.37
	Right Back	D12_RBK	D12_RBK04	3.27439
D31	Left Back	D31_LBK	D31_LBK01	3.91767	3.97857	19	3	60.84	No	N/A	N/A	N/A	N/A	N/A
D31	Left Back	D31_LBK	D31_LBK02	3.97857
D31	Left Back	D31_LBK	D31_LBK03	5.19703
D07	Left Back	D07_LBK	D07_LBK01	6.1545	3.37514	20	4	743.76	N/A	N/A	N/A	N/A	N/A	N/A
			D07_LBK02	1.85
			D07_LBK03	4.90027
			D07_LBK04	0.4
	Right Back	D07_RBK	D07_RBK01	3.19419	3.19419	21	3	547.56	No	N/A	N/A	N/A	N/A	N/A
	Right Back	D07_RBK	D07_RBK02	2.69
	Right Back	D07_RBK	D07_RBK03	11.3879
D42	Middle Lower Back	D42_MBK	D42_MBK02	3.87118	2.94228	22	6	12.5316	No	N/A	N/A	N/A	N/A	N/A
D42	Middle Lower Back	D42_MBK	D42_MBK03	4.49289
D42	Middle Lower Back	D42_MBK	D42_MBK04	1.77133
D42	Middle Lower Back	D42_MBK	D42_MBK05	2.25769
D42	Middle Lower Back	D42_MBK	D42_MBK07	3.24603
D42	Middle Lower Back	D42_MBK	D42_MBK08	2.63853
D16	Left Shoulder	D16_LSR	D16_LSR01	3.70746	2.67079	23	8	2088.49	No	N/A	N/A	N/A	N/A	N/A
	Left Shoulder	D16_LSR	D16_LSR02	5.5162
	Left Shoulder	D16_LSR	D16_LSR03	0.817249
	Left Shoulder	D16_LSR	D16_LSR04	4.09147
	Left Shoulder	D16_LSR	D16_LSR05	4.70934
	Left Shoulder	D16_LSR	D16_LSR06	1.43317
	Left Shoulder	D16_LSR	D16_LSR07	1.63412
	Left Shoulder	D16_LSR	D16_LSR08	0.818918
D34	Right Back	D34_RBK	D34_RBK01	1.02754	2.66217	24	7	20.25	No	N/A	N/A	N/A	N/A	N/A
D34	Right Back	D34_RBK	D34_RBK02	2.66217
D34	Right Back	D34_RBK	D34_RBK03	2.66343
D34	Right Back	D34_RBK	D34_RBK04	2.29666
D34	Right Back	D34_RBK	D34_RBK05	3.49703
D34	Right Back	D34_RBK	D34_RBK06	0.257236
D34	Right Back	D34_RBK	D34_RBK07	3.04697
D49	Right Lower Back	D49_RBK	D49_RBK03	2.26527	2.26527	25	9	12.5316	Yes	1	D49_RBK04, D49_RBK07	2	2.7848	No
D49	Right Lower Back	D49_RBK	D49_RBK04	2.42232
D49	Right Lower Back	D49_RBK	D49_RBK07	2.88917
D49	Right Lower Back	D49_RBK	D49_RBK08	2.50205
D49	Right Lower Back	D49_RBK	D49_RBK11	1.46433
D49	Right Lower Back	D49_RBK	D49_RBK12	0.488174
D49	Right Lower Back	D49_RBK	D49_RBK15	2.88332
D49	Right Lower Back	D49_RBK	D49_RBK16	0.558415
D49	Right Lower Back	D49_RBK	D49_RBK18	1.65088
D24	Left Shoulder	D24_LSR	D24_LSR01	1.71169	1.82815	26	3	1324.96	No	N/A	N/A	N/A	N/A	N/A
D24	Left Shoulder	D24_LSR	D24_LSR02	2.19807
D24	Left Shoulder	D24_LSR	D24_LSR04	1.82815
D12	Left Back	D12_LBK	D12_LBK01	1.22873	1.73952	27	4	645.16	No	N/A	N/A	N/A	N/A	N/A
	Left Back	D12_LBK	D12_LBK02	2.86263
	Left Back	D12_LBK	D12_LBK03	1.43132
	Left Back	D12_LBK	D12_LBK04	2.04773
D45	Left Lower Back	D45_LBK	D45_LBK01	1.07591	1.07591	28	7	12.5316	No	N/A	N/A	N/A	N/A	N/A
D45	Left Lower Back	D45_LBK	D45_LBK02	2.4536
D45	Left Lower Back	D45_LBK	D45_LBK03	0.600296
D45	Left Lower Back	D45_LBK	D45_LBK04	1.44678
D45	Left Lower Back	D45_LBK	D45_LBK05	0.508754
D45	Left Lower Back	D45_LBK	D45_LBK06	1.00219
D45	Left Lower Back	D45_LBK	D45_LBK08	2.24184
D16	Right Shoulder	D16_RSR	D16_RSR01	0.409135	0.918748	29	8	1866.24	No	N/A	N/A	N/A	N/A	N/A
	Right Shoulder	D16_RSR	D16_RSR02	1.83679
	Right Shoulder	D16_RSR	D16_RSR03	0
	Right Shoulder	D16_RSR	D16_RSR04	2.25477
	Right Shoulder	D16_RSR	D16_RSR05	2.24885
	Right Shoulder	D16_RSR	D16_RSR06	1.01961
	Right Shoulder	D16_RSR	D16_RSR07	0.41005
	Right Shoulder	D16_RSR	D16_RSR08	0.817882
D50	Lower Back	D50_LBK	D50_LBK03	1.67155	0.745615	30	5	12.5316	No	N/A	N/A	N/A	N/A	N/A
D50	Lower Back	D50_LBK	D50_LBK14	0.680113
D50	Lower Back	D50_LBK	D50_LBK19	2.02561
D50	Lower Back	D50_LBK	D50_LBK20	0.37284
D50	Lower Back	D50_LBK	D50_LBK21	0.745615
D46	Right Back	D46_RBK	D46_RBK02	0.11987	0.198571	31	9	12.5316	No	N/A	N/A	N/A	N/A	N/A
D46	Right Back	D46_RBK	D46_RBK03	0.178177
D46	Right Back	D46_RBK	D46_RBK04	1.14176
D46	Right Back	D46_RBK	D46_RBK05	0.198571
D46	Right Back	D46_RBK	D46_RBK06	0.145363
D46	Right Back	D46_RBK	D46_RBK07	1.35357
D46	Right Back	D46_RBK	D46_RBK08	1.48264
D46	Right Back	D46_RBK	D46_RBK11	2.439
D46	Right Back	D46_RBK	D46_RBK12	0.157442
