## Supplementary material for "Molecular effects of indoor tanning": Source Data Fig. S1

### Sheet: Figure S1
Figure S1
	Barplots % values								Chi-square test
			Frequently	Once or less		No				Chi-square	degree of freedom	P-value
Tanning Bed Use	Tanningbed	T	100	0	0	0			TB vs. Ctrl	20	2	4.54e-05
	Control	C	0	0	0	100			TB vs. Biobank	279.247	2	0
	Biobank	B	3.8	5.5	0	90.7			Ctrl vs. Biobank	0.921	2	0.630968
			Yes			No
Hx of Cancer or Melanoma	Tanningbed	T	100	0	0	0			TB vs. Ctrl	10.476	1	0.00120935
	Control	C	33.3333	0	0	66.6667			TB vs. Biobank	2767.67	1	0
	Biobank	B	0.4	0	0	99.6			Ctrl vs. Biobank	248.64	1	0
			Over 15	11-15	6-10	0-5
Sun-seeking behavior	Tanningbed	T	9.09091	18.1818	27.2727	45.4545			TB vs. Ctrl	0.92	3	0.820599
	Control	C	0	22.2222	33.3333	44.4444			TB vs. Biobank	13.595	3	0.00351162
	Biobank	B	44.1146	22.8566	21.0058	12.0231			Ctrl vs. Biobank	12.492	3	0.00587449
			55 and over	45-54	35-44	25-34
Age	Tanningbed	T	18.1818	9.09091	54.5455	18.1818			TB vs. Ctrl	0.227	3	0.973117
	Control	C	11.1111	11.1111	55.5556	22.2222			TB vs. Biobank	91372.6	3	0
	Biobank	B	61.3	28.4	10.4	0			Ctrl vs. Biobank	111669	3	0
			Red	Blonde	Brown	Black
Natural Hair Color	Tanningbed	T	18.1818	18.1818	63.6364	0			TB vs. Ctrl	1.635	3	0.65148
	Control	C	11.1111	44.4444	44.4444	0			TB vs. Biobank	6.525	3	0.0886818
	Biobank	B	4.4	10.7	76.7	8.2			Ctrl vs. Biobank	12.413	3	0.00609435
			Many	Few		None
Freckles	Tanningbed	T	36.3636	54.5455	0	9.09091			TB vs. Ctrl	0.952	2	0.621263
	Control	C	33.3333	66.6667	0	0			TB vs. Biobank	NA	NA	NA
	Biobank	B	N/A	N/A	N/A	N/A			Ctrl vs. Biobank	NA	NA	NA
			Many (>5)	Few (1-5)		None
Sunburn History	Tanningbed	T	45.4545	45.4545	0	9.09091			TB vs. Ctrl	0.92	2	0.631284
	Control	C	44.4444	55.5556	0	0			TB vs. Biobank	26.105	2	2.14e-06
	Biobank	B	7.3	39	0	53.7			Ctrl vs. Biobank	22.455	2	1.33e-05
			No	Sometimes		Most of the time/ Always
Protection (Sunscreen Use)	Tanningbed	T	0	0	0	100			TB vs. Ctrl	0	2	1
	Control	C	0	0	0	100			TB vs. Biobank	8.573	2	0.013753
	Biobank	B	10.5	33.3	0	56.2			Ctrl vs. Biobank	7.014	2	0.0299867
			White	Olive	Brown	Black
Ethnicity or Skin Tone	Tanningbed	T	100	0	0	0			TB vs. Ctrl	0	3	1
	Control	C	100	0	0	0			TB vs. Biobank	3.488	3	0.322322
	Biobank	B	75.9	20.4	2.9	0.8			Ctrl vs. Biobank	2.854	3	0.414688
			Older	About		Younger
Facial ageing	Tanningbed	T	0	9.09091	0	90.9091			TB vs. Ctrl	3.3	2	0.19205
	Control	C	0	44.4444	0	55.5556			TB vs. Biobank	1.579	2	0.454072
	Biobank	B	2	23.4	0	74.6			Ctrl vs. Biobank	2.312	2	0.314743
			Never tan, only burn/ burn, then tan	Very tanned		Moderately/ mildy tanned
Ease of Skin Tanning	Tanningbed	T	72.7273	9.09091	0	18.1818			TB vs. Ctrl	0.875	2	0.645649
	Control	C	77.7778	0	0	22.2222			TB vs. Biobank	23.561	2	7.65e-06
	Biobank	B	17.3	21.4	0	61.2			Ctrl vs. Biobank	23.114	2	9.57e-06
			Upper back			Lower back
Anatomical Site	Tanningbed	T	27.2727	0	0	72.7273			TB vs. Ctrl	0.087	1	0.768026
	Control	C	33.3333	0	0	66.6667			TB vs. Biobank	NA	NA	NA
	Biobank	B	N/A	N/A	N/A	N/A			Ctrl vs. Biobank	NA	NA	NA
			Many	Few		None
Moles	Tanningbed	T	54.5455	36.3636	0	9.09091			TB vs. Ctrl	0.952	2	0.621263
	Control	C	66.6667	33.3333	0	0			TB vs. Biobank	NA	NA	NA
	Biobank	B	N/A	N/A	N/A	N/A			Ctrl vs. Biobank	NA	NA	NA
			Male			Female
Sex	Tanningbed	T	9.09091	0	0	90.9091			TB vs. Ctrl	1.818	1	0.177552
	Control	C	33.3333	0	0	66.6667			TB vs. Biobank	5.91	1	0.0150552
	Biobank	B	45.6	0	0	54.4			Ctrl vs. Biobank	0.546	1	0.459957

### Sheet: Figure S1_counts
			Frequently	Once or less		No
Tanning Bed Use	Tanningbed	T	11	0	0	0
	Control	C	0	0	0	9
	Biobank	B	21632	31361	0	518060
			Yes			No
Hx of Cancer or Melanoma	Tanningbed	T	11	0	0	0
	Control	C	3	0	0	6
	Biobank	B	1978	0	0	500434
			Over 15	11-15	6-10	0-5
Sun-seeking behavior	Tanningbed	T	1	2	3	5
	Control	C	0	2	3	4
	Biobank	B	240671	124692	114593	65589
			Many (>5)	Few (1-5)		None
Sunburn History	Tanningbed	T	5	5	0	1
	Control	C	4	5	0	0
	Biobank	B	29184	155951	0	214432
			White	Olive	Brown	Black
Ethnicity or Skin Tone	Tanningbed	T	11	0	0	0
	Control	C	9	0	0	0
	Biobank	B	399296	107337	15272	4020
			Older	About		Younger
Facial ageing	Tanningbed	T	0	1	0	10
	Control	C	0	4	0	5
	Biobank	B	10439	122475	0	389777
			Red	Blonde	Brown	Black
Natural Hair Color	Tanningbed	T	2	2	7	0
	Control	C	1	4	4	0
	Biobank	B	22947	56486	403356	43049
			Many	Few		None
Freckles	Tanningbed	T	4	6	0	1
	Control	C	3	6	0	0
	Biobank	B	N/A	N/A	N/A	N/A
			55 and over	45-54	35-44	25-34
Age	Tanningbed	T	2	1	6	2
	Control	C	1	1	5	2
	Biobank	B	307756	142613	52040	0
			Never tan, only burn/ burn, then tan	Very tanned		Moderately/ mildy tanned
Ease of Skin Tanning	Tanningbed	T	8	1	0	2
	Control	C	7	0	0	2
	Biobank	B	89347	110342	0	315443
			Upper back			Lower back
Anatomical Site	Tanningbed	T	3	0	0	8
	Control	C	3	0	0	6
	Biobank	B	N/A	N/A	N/A	N/A
			Male			Female
Sex	Tanningbed	T	1	0	0	10
	Control	C	3	0	0	6
	Biobank	B	229086	0	0	273326
			Many	Few		None
Moles	Tanningbed	T	6	4	0	1
	Control	C	6	3	0	0
	Biobank	B	N/A	N/A	N/A	N/A
			No	Sometimes		Most of the time/ Always
Protection (Sunscreen Use)	Tanningbed	T	0	0	0	11
	Control	C	0	0	0	9
	Biobank	B	59564	189665	0	319772
