## Supplementary material for "Molecular effects of indoor tanning": Source Data Fig. S3

### Sheet: Trinucleotide_context
Figure S3A, S3B and S3C
Trinucleotide	Tanning_cohort	Control_cohort	Tanning_minus_control	SBS7__GRCh37	SBS11_GRCh37
A[C>A]A	0.00230042	0.00276855	-0.000468132	0.0004	0.000146208
A[C>A]C	0.00102241	0.00190722	-0.000884815	0.0005	0.000552786
A[C>A]G	0.000937207	0.000799803	0.000137404	0	9.4234e-05
A[C>A]T	0.00127801	0.00166113	-0.00038312	0.0004	0.000266379
C[C>A]A	0.00562324	0.00492187	0.000701377	0.0012	0.00061888
C[C>A]C	0.00213002	0.00196875	0.00016127	0.0006	0.000987404
C[C>A]G	0.00110761	0.00190722	-0.000799614	0	9.2131e-06
C[C>A]T	0.00213002	0.00344531	-0.00131529	0.0013	0.000150214
G[C>A]A	0.00195961	0.00203027	-7.06546e-05	0.0003	0.000165235
G[C>A]C	0.000511204	0.00110742	-0.000596216	0.0001	0.000405577
G[C>A]G	0.000596405	0.000984373	-0.000387969	0	1.39198e-05
G[C>A]T	0.000596405	0.00135351	-0.000757108	0.0001	2.22316e-16
T[C>A]A	0.00289682	0.00326074	-0.000363914	0.001	0.000180256
T[C>A]C	0.00528244	0.00510644	0.000176005	0.002	0.000939336
T[C>A]G	0.000852006	0.00110742	-0.000255413	0.0002	2.22316e-16
T[C>A]T	0.00178921	0.00344531	-0.00165609	0.0013	4.73674e-05
A[C>G]A	0.00127801	0.00073828	0.00053973	0	0.000170242
A[C>G]C	0.000511204	0.00166113	-0.00114993	0	0.000290413
A[C>G]G	0.000852006	0.000615233	0.000236773	0	5.96849e-05
A[C>G]T	0.000766806	0.00215332	-0.00138651	0.0001	0.000535762
C[C>G]A	0.00119281	0.00110742	8.53894e-05	0.0001	0.000261372
C[C>G]C	0.00187441	0.00116894	0.000705471	0.0004	0.000177252
C[C>G]G	0.00170401	0.00147656	0.000227453	0.0006	1.1216e-05
C[C>G]T	0.000937207	0.00129199	-0.000354783	0.0003	9.65373e-06
G[C>G]A	0.000766806	0.000615233	0.000151573	0	4.67665e-05
G[C>G]C	0.000340803	0.00135351	-0.00101271	0.0004	0.000114162
G[C>G]G	0.000596405	0.00116894	-0.000572538	0	3.24461e-06
G[C>G]T	0.000852006	0.00092285	-7.08433e-05	0	0.000186265
T[C>G]A	0.000937207	0.00092285	1.43574e-05	0.0002	1.56222e-05
T[C>G]C	0.00195961	0.00172265	0.000236962	0.001	0.000224319
T[C>G]G	0.000766806	0.000799803	-3.29973e-05	0.0003	2.22316e-16
T[C>G]T	0.000937207	0.00209179	-0.00115459	0.0007	0.000185263
A[C>T]A	0.00332283	0.00510644	-0.00178361	0	0.0258367
A[C>T]C	0.0249638	0.0202412	0.00472262	0.0197	0.147209
A[C>T]G	0.00264122	0.00529101	-0.00264979	0.0001	0.0075908
A[C>T]T	0.00792366	0.00935154	-0.00142788	0.0043	0.109155
C[C>T]A	0.0654341	0.0633075	0.0021266	0.0754	0.0040758
C[C>T]C	0.0980659	0.0925311	0.00553488	0.1007	0.126179
C[C>T]G	0.0334839	0.026332	0.00715187	0.0208	0.00092131
C[C>T]T	0.073443	0.0730282	0.00041478	0.0788	0.0651927
G[C>T]A	0.00264122	0.00566015	-0.00301893	0	0.0197281
G[C>T]C	0.0200222	0.0211025	-0.00108035	0.021	0.115164
G[C>T]G	0.00289682	0.00461425	-0.00171743	0.0002	0.00178254
G[C>T]T	0.0135469	0.0148271	-0.00128022	0.0161	0.0696991
T[C>T]A	0.0886939	0.101083	-0.0123889	0.1202	0.00979393
T[C>T]C	0.236432	0.224191	0.0122408	0.2887	0.158225
T[C>T]G	0.0926131	0.0885936	0.00401953	0.0992	2.94419e-07
T[C>T]T	0.0803442	0.0780731	0.00227112	0.0844	0.119169
A[T>A]A	0.00221522	0.00246093	-0.000245716	0.001	0.000417594
A[T>A]C	0.00136321	0.00153808	-0.000174873	0.0008	0.000441628
A[T>A]G	0.000766806	0.00209179	-0.00132499	0.0009	3.9356e-05
A[T>A]T	0.00426003	0.00442968	-0.000169646	0.0035	3.40484e-06
C[T>A]A	0.00110761	0.000799803	0.000307805	0	0.000184262
C[T>A]C	0.00161881	0.00246093	-0.00084212	0.0014	0.000212302
C[T>A]G	0.000340803	0.00172265	-0.00138185	0.0007	0.000305434
C[T>A]T	0.00119281	0.00215332	-0.000960507	0.0018	0.000162231
G[T>A]A	0.000937207	0.00178418	-0.000846969	0	1.54219e-06
G[T>A]C	0.000511204	0.000861326	-0.000350123	0	0.000375534
G[T>A]G	0.00170401	0.00135351	0.0003505	0.0006	0.000119169
G[T>A]T	0.00213002	0.00116894	0.000961073	0.001	0.000164234
T[T>A]A	0.00187441	0.00239941	-0.000524995	0.001	0.000186265
T[T>A]C	0.00161881	0.00209179	-0.00047298	0.0015	0.000202288
T[T>A]G	0.00204482	0.00110742	0.000937396	0.001	0.000201286
T[T>A]T	0.00732726	0.00590624	0.00142102	0.005	0.00067496
A[T>C]A	0.00221522	0.00307617	-0.000860949	0.0005	0.00114162
A[T>C]C	0.000681605	0.00092285	-0.000241245	0.0001	0.000939336
A[T>C]G	0.00213002	0.00295312	-0.000823103	0.0007	0.000320456
A[T>C]T	0.00323762	0.00356835	-0.000330728	0.0011	0.00119169
C[T>C]A	0.00213002	0.00246093	-0.000330917	0.001	0.000328467
C[T>C]C	0.00502684	0.00246093	0.00256591	0.0008	0.000714015
C[T>C]G	0.00349323	0.00375292	-0.000259696	0.001	0.000131187
C[T>C]T	0.00570844	0.00566015	4.82982e-05	0.0045	8.46203e-05
G[T>C]A	0.00238562	0.00172265	0.000662965	0.0002	0.000810152
G[T>C]C	0.000937207	0.00110742	-0.000170213	0.0001	0.000861225
G[T>C]G	0.00153361	0.00227636	-0.000742751	0.0003	0.000561799
G[T>C]T	0.0112465	0.0081826	0.00306388	0.0081	0.000237338
T[T>C]A	0.00604925	0.00498339	0.00106586	0.0023	0.000113161
T[T>C]C	0.00315242	0.00258398	0.000568445	0.0018	0.000467665
T[T>C]G	0.00255602	0.00399902	-0.001443	0.0019	0.000155221
T[T>C]T	0.00451563	0.00516796	-0.000652324	0.0024	0.000106151
A[T>G]A	0.000340803	0.000861326	-0.000520524	0	0.00021831
A[T>G]C	0.000340803	0.000984373	-0.00064357	0	4.67665e-05
A[T>G]G	0.00110761	0.00092285	0.000184759	0.0009	0.000179255
A[T>G]T	0.000255602	0.00166113	-0.00140553	0	0.000285406
C[T>G]A	0.000511204	0.000430663	8.05407e-05	0	2.22316e-16
C[T>G]C	0.00119281	0.0010459	0.000146913	0.0008	2.22316e-16
C[T>G]G	0.00195961	0.00135351	0.000606102	0.0009	2.22316e-16
C[T>G]T	0.00144841	0.00159961	-0.000151195	0.0013	0.000133189
G[T>G]A	0.000170401	0.000799803	-0.000629402	0	9.58363e-05
G[T>G]C	0.000511204	0.000615233	-0.000104029	0	2.22316e-16
G[T>G]G	0.00110761	0.00209179	-0.000984184	0.0017	0.000130185
G[T>G]T	0.00204482	0.00141504	0.000629779	0.0009	0.000154219
T[T>G]A	0.00187441	0.00147656	0.000397855	0	8.52212e-05
T[T>G]C	0.00153361	0.00135351	0.000180099	0.001	6.73958e-05
T[T>G]G	0.000937207	0.00135351	-0.000416306	0.001	0.000101144
T[T>G]T	0.00289682	0.00190722	0.000989599	0.0014	5.5579e-05

### Sheet: Tissue_context_SBS11
Figure S3D
#Only high confidence data is provided, i.e., samples with >0.90 reconstruction accuracy and at least 10 mutations attributed to the specific SBS signature.
#COSMIC calculated mut/Mb assuming that an average whole-exome has 30 Mb with sufficient coverage, whereas an average whole-genome has 2,800 Mb with sufficient coverage.
Study	Cancer.Types	Scale	Sample.Names	Sample.Accuracy	SBS11.Mutations	mut/Mb
nonPCAWG-WES	CNS-LGG	exome	Glio_20764/21423	0.987	2183	72.7667
nonPCAWG-WES	CNS-LGG	exome	Glio_23700/24800	0.927	228	7.6
PCAWG-WGS	CNS-GBM	genome	SP25494	0.988	213551	76.2682
nonPCAWG-WES	CNS-GBM	exome	R010_Prim	0.942	74	2.46667
nonPCAWG-WES	Skin-Melanoma	exome	PD10021a	0.996	880	29.3333
nonPCAWG-WES	Skin-Melanoma	exome	PD9032a	0.965	15	0.5
nonPCAWG-WES	Skin-Melanoma	exome	SKCM-JWCI-WGS-23-Tumor	0.994	10	0.333333
nonPCAWG-WES	Skin-Melanoma	exome	SKCM-JWCI-WGS-38-Tumor	0.989	28	0.933333
nonPCAWG-WES	Skin-Melanoma	exome	SKCM-Ma-Mel-16-Tumor	0.983	11	0.366667
nonPCAWG-WES	Skin-Melanoma	exome	96T	0.975	12	0.4
nonPCAWG-WES	Skin-Melanoma	exome	YUPEET	0.975	20	0.666667
nonPCAWG-WES	Skin-Melanoma	exome	YUSCO	0.956	31	1.03333
nonPCAWG-WES	Skin-Melanoma	exome	LAU618	0.981	20	0.666667
nonPCAWG-WES	Skin-Melanoma	exome	ME011T	0.979	170	5.66667
nonPCAWG-WES	Skin-Melanoma	exome	ME029T	0.988	107	3.56667
nonPCAWG-WES	Skin-Melanoma	exome	ME030T	0.98	29	0.966667
nonPCAWG-WES	Skin-Melanoma	exome	ME045T	0.983	27	0.9
PCAWG-WGS	Panc-Endocrine	genome	SP135460	0.962	172	0.0614286
PCAWG-WGS	Panc-Endocrine	genome	SP102567	0.973	490	0.175
