## Supplementary Table 1 for "Molecular effects of indoor tanning"

### Sheet: Sheet1
Table S1.
	Tanning Bed Negative (N=2929)	Tanning Bed Positive (N = 2934)
Sex
Female	1672 (57.1)*	2572 (87.7)*
Male	1257 (42.9)*	362 (12.3)*
Age (years)
20-30	242 (8.3)	243 (8.3)
31-40	1235 (42.2)	1237 (42.2)
41-50	738 (25.2)	739 (25.2)
51-60	485 (16.6)	486 (16.6)
61-70	204 (7.0)	204 (7.0)
71+	25 (0.9)	25 (0.9)
History of Sunburns	N = 1837	N = 2303
(-)	1015 (55.3)*	679 (30.3)*
(+)	822 (44.7)*	1624 (69.7)*
History of Heavy Sun Exposure	N = 1571	N = 1481
(-)	1076 (68.5)*	759 (51.2)*
(+)	495 (31.5)*	722 (48.8)*
Family History of Melanoma	N = 1284	N = 1309
(-)	1145 (89.2)*	1050 (80.2)*
(+)	139 (10.8)*	259 (19.8)*
* p<0.05 Univariate Analyses
