## Supplementary Table 2 for "Molecular effects of indoor tanning"

### Sheet: Donors_Summary
Table S2.
Cohort	Donors	Tanningbed Use	Tanningbed Sessions	Hx of Cancer or Melanoma	Sun-Seeking Behavior	Age	Natural Hair Color	Freckles	Sunburn History	Protection (Sunscreen Use)	Ethnicity or Skin tone	Facial Ageing	Ease of Skin Tanning	Anatomical Site	Moles	Sex
Tanning bed	D28	Frequently	>100	Yes	11-15	31	Blonde	Few	None	Mostly/always	White	Younger	Only burn/burn, then tan	Upper Back	Many	Male
Tanning bed	D31	Frequently	>150	Yes	0-5	44	Brown	Many	Many	Mostly/always	White	Younger	Only burn/burn, then tan	Lower Back	Few	Female
Tanning bed	D32	Frequently	>100	Yes	11-15	35	Brown	Many	Many	Mostly/always	White	Younger	Moderately/ Mildy tanned	Lower Back	Few	Female
Tanning bed	D33	Frequently	>750	Yes	0-5	37	Brown	Many	Few	Mostly/always	White	Younger	Moderately/ Mildy tanned	Lower Back	Many	Female
Tanning bed	D34	Frequently	50-100	Yes	Over 15	32	Brown	Few	Few	Mostly/always	White	Younger	Only burn/burn, then tan	Lower Back	Many	Female
Tanning bed	D35	Frequently	50-100	Yes	6-10	51	Brown	Few	Many	Mostly/always	White	Younger	Only burn/burn, then tan	Lower Back	Many	Female
Tanning bed	D36	Frequently	>100	Yes	6-10	36	Red	Many	Many	Mostly/always	White	Younger	Only burn/burn, then tan	Lower Back	Few	Female
Tanning bed	D37	Frequently	>100	Yes	6-10	43	Blonde	Few	Many	Mostly/always	White	About	Only burn/burn, then tan	Lower Back	Few	Female
Tanning bed	D38	Frequently	>100	Yes	0-5	40	Brown	None	Few	Mostly/always	White	Younger	Very tanned	Lower Back	None	Female
Tanning bed	D58	Frequently	500	Yes	0-5	75	Red	Few	Few	Mostly/always	White	Younger	Only burn/burn, then tan	Upper Back	Many	Female
Tanning bed	D59	Frequently	50-100	Yes	0-5	56	Brown	Few	Few	Mostly/always	White	Younger	Only burn/burn, then tan	Upper Back	Many	Female
Control 1	D39	No	N/A	No	6-10	39	Blonde	Few	Few	Mostly/always	White	Younger	Only burn/burn, then tan	Lower Back	Few	Female
Control 1	D42	No	N/A	No	0-5	39	Brown	Few	Few	Mostly/always	White	About	Only burn/burn, then tan	Lower Back	Many	Female
Control 1	D45	No	N/A	No	6-10	31	Brown	Few	Few	Mostly/always	White	Younger	Only burn/burn, then tan	Lower Back	Few	Female
Control 1	D46	No	N/A	Yes	0-5	44	Red	Many	Many	Mostly/always	White	About	Only burn/burn, then tan	Lower Back	Few	Female
Control 1	D47	No	N/A	No	0-5	29	Blonde	Many	Few	Mostly/always	White	About	Only burn/burn, then tan	Upper Back	Many	Male
Control 1	D49	No	N/A	No	6-10	52	Brown	Many	Many	Mostly/always	White	Younger	Moderately/ Mildy tanned	Lower Back	Many	Female
Control 1	D50	No	N/A	Yes	11-15	39	Blonde	Few	Few	Mostly/always	White	Younger	Moderately/ Mildy tanned	Lower Back	Many	Female
Control 1	D54	No	N/A	Yes	11-15	42	Brown	Few	Many	Mostly/always	White	About	Only burn/burn, then tan	Upper Back	Many	Male
Control 1	D55	No	N/A	No	0-5	70	Blonde	Few	Many	Mostly/always	White	Younger	Only burn/burn, then tan	Upper Back	Many	Male
Control 2	D04	N/A	N/A	N/A	N/A	77	N/A	N/A	N/A	N/A	White	N/A	N/A	Upper Back	N/A	Female
Control 2	D07	N/A	N/A	N/A	N/A	85	N/A	N/A	N/A	N/A	White	N/A	N/A	Lower Back	N/A	Male
Control 2	D10	N/A	N/A	N/A	N/A	77	N/A	N/A	N/A	N/A	White	N/A	N/A	Upper Back	N/A	Male
Control 2	D12	N/A	N/A	N/A	N/A	63	N/A	N/A	N/A	N/A	White	N/A	N/A	Upper Back and Lower Back	N/A	Female
Control 2	D16	N/A	N/A	N/A	N/A	85	N/A	N/A	N/A	N/A	African American	N/A	N/A	Upper Back	N/A	Female
Control 2	D24	N/A	N/A	N/A	N/A	83	N/A	N/A	N/A	N/A	African American	N/A	N/A	Upper Back	N/A	Male
Factors	Survey Questions (see the following tab, "Questionnaire", for a list of answer choices for each question)										(*) consensus reached between several questions
Tanningbed Use:	How many times a year would you use a solarium, sunlamp, or tanning bed?
Hx of Cancer or Melanoma:	Has a doctor ever told you that you had skin cancer?
Sun-Seeking Behavior:	In a typical day in summer, how many hours do you spend outdoors? / In a typical day in winter, how many hours do you spend outdoors? (*)
Age:	What is your age?
Natural Hair Color:	What best describes your natural hair color?
Freckles:	As a teenager, how many freckles did you have?
Sunburn History:	Before the age of 15, how many times did you suffer sunburn that was painful for at least 2 days or caused blistering?
Protection (Sunscreen Use):	Do you wear sun protection when you spend a long time outdoors in the summer? / Do you wear sun protection daily? (*)
Ethnicity or Skin tone:	What is your ethnicity? / What describes the color of your skin without tanning? (*)
Facial Ageing:	Do people say that you look:
Ease of Skin Tanning:	What would happen to your skin if it was repeatedly exposed to bright sunlight without any protection?
Anatomical Site:	{Biopsy site; not a survey question}
Moles:	As a teenager, how many moles did you have?
Sex:	What is your gender?

### Sheet: Biobank_Summary
Factor		Total	Frequently	Once or less	No		*Participants with "prefer not answer"/ "don't know" responses were not included.
Tanning Bed Use	Count	571053	21632	31361	518060
	%	100	3.8	5.5	90.7
Factor		Total	Yes	No
Hx of Cancer or Melanoma	Count	502412	1978	500434
	%	100	0.4	99.6
Factor		Total	Over 15	11-15	6-10	0-5
Sun-seeking behavior	Count	545545	240671	124692	114593	65589
	%	100	44.1146	22.8566	21.0058	12.0231
Factor		Total	Over 54	45-54	35-44	25-34
Age	Count	502409	307756	142613	52040	0
	%	100.1	61.3	28.4	10.4	0
Factor		Total	Red	Blonde	Brown	Black
Natural Hair Color	Count	525838	22947	56486	403356	43049
	%	100	4.4	10.7	76.7	8.2
Factor		Total	Many	Few	None
Sunburn History	Count	399567	29184	155951	214432
	%	100	7.3	39	53.7
Factor		Total	No	Sometimes	Mostly/always
Protection (Sunscreen Use)	Count	569001	59564	189665	319772
	%	100	10.5	33.3	56.2
Factor		Total	White	Olive	Brown	Black
Ethnicity or Skin Tone	Count	525925	399296	107337	15272	4020
	%	100	75.9	20.4	2.9	0.8
Factor		Total	Older	About	Younger
Facial ageing	Count	522691	10439	122475	389777
	%	99.9972	1.99716	23.4	74.6
Factor		Total	Only burn/ burn, then tan	Very tanned	Moderately/ mildy tanned
Ease of Skin Tanning	Count	515132	89347	110342	315443
	%	99.9	17.3	21.4	61.2
Factor		Total	Male	Female
Sex	Count	502412	229086	273326
	%	100	45.6	54.4

### Sheet: Questionnaire
Factors	Survey Questions	Answer Choices
Tanningbed Use	How many times a year would you use a solarium, sunlamp, or tanning bed?	Never/ 1 to 5/ 6 to 15/ 15 to 30/ 31 to 50/ 51 to 100/ More than 100/ More than 200
Hx of Cancer or Melanoma	Have you ever been diagnosed with skin cancer?	Yes/ No/ Other
Sun-Seeking Behavior (*)	In a typical day in summer, how many hours do you spend outdoors?	{numeric answer}
	In a typical day in winter, how many hours do you spend outdoors?	{numeric answer}
Age	What is your age?	{numeric answer}
Natural Hair Color	What best describes your natural hair color?	Blonde/ Red/ Light brown/ Dark brown/ Black/ Do not know/ Prefer not to answer/ Other
Freckles	As a teenager, how many freckles did you have?	More freckles than most people of light skin tone/ Roughly similar freckles as most people of light skin tone/ Fewer freckles than most people of light skin tone/ None
Sunburn History	Before the age of 15, how many times did you suffer sunburn that was painful for at least 2 days or caused blistering?	Never/ Less than 5/ 6 to 15 times/ More than 15 times/ Prefer not to answer/ Other
Protection (Sunscreen Use) (*)	Do you wear sun protection when you spend a long time outdoors in the summer?	Never or rarely/ Sometimes/ Most of the time/ Always/ Do not go out in sunshine/ Do not know/ Prefer not to answer
	Do you wear sun protection daily?	Yes/ No/ Sometimes/ Prefer not to answer
Ethnicity or Skin tone (*)	What is your ethnicity?	American Indian or Alaska Native/ Black or African American/ Native Hawaiian or Other Pacific Islander/ White/ Do not know/ Prefer not to answer/ Other
	What describes the color of your skin without tanning?	Very fair/ Fair/ Light olive/ Dark olive/ Brown/ Black/ Do not know/ Prefer not to answer/ Other
Facial Ageing	Do people say that you look:	Younger than you are/ Older than you are/ About your age/ Do not know/ Prefer not to answer
Ease of Skin Tanning	What would happen to your skin if it was repeatedly exposed to bright sunlight without any protection?	Get very tanned/ Get moderately tanned/ Get mildly or occasionally tanned/ Burn, then tan/ Never tan, only burn/ Do not know/ Prefer not to answer/ Other
Anatomical Site	{Biopsy site; not a survey question}	-
Moles	As a teenager, how many moles did you have?	0-10/ 10-20/ 20-30/ 30-40/ 40+
Sex	What is your gender?	Female/ Male/ Prefer not to say/ Other
(*) consensus reached between several questions
