## Supplementary Table 3 for "Molecular effects of indoor tanning"

### Sheet: TableS3
Table S3.
Patient and Cell Information						DNA sequencing; UCSF500 Panel		DNA sequencing; Exome Panel						RNA sequencing
Cohort	Donor	Anatomic Site	ID	Number of cells in clone	Consented to Data Sharing?	Target Coverage	dbGaP Accession Code	Target Coverage	dbGaP Accession Code	Mono-Allelic Dropout Fraction Excluding Deletions	Bi-Allelic Dropout Fraction Excluding Deletions	Specificity (%)	Sensitivity (%)	RNA-Seq read count (millions)	Duplicate Fraction	Transcripts with 0 reads	Transcripts with 1-100 reads	Transcripts with 101-1000 reads	Transcripts with > 1000 reads	dbGaP Accession Code
Tanningbed	D28	Left Shoulder	D28_LSR01	30	Yes	299.128	pending	N/A	N/A	2.91	0.3	100	66.67	0.57492	0.237979	52139	6247	141	13	pending
Tanningbed	D28	Left Shoulder	D28_LSR02	22	Yes	266.034	pending	N/A	N/A	3.17	0.17	100	83.33	0.71155	0.220943	51480	6847	192	21	pending
Tanningbed	D28	Left Shoulder	D28_LSR03	24	Yes	219.163	pending	53.7937	pending	2.99	0.22	100	25	0.992607	0.231338	50393	7873	244	30	pending
Tanningbed	D28	Left Shoulder	D28_LSR04	29	Yes	126.893	pending	N/A	N/A	5.29	0.48	87.5	100	1.03442	0.251812	51084	7182	244	30	pending
Tanningbed	D28	Left Shoulder	D28_LSR05	39	Yes	271.686	pending	55.3403	pending	1.56	0.22	90.7	93.3	1.24753	0.212558	50335	7872	300	33	pending
Tanningbed	D28	Left Shoulder	D28_LSR06	25	Yes	241.933	pending	N/A	N/A	6.11	0.48	85.71	85.71	0.694156	0.218774	51651	6688	183	18	pending
Tanningbed	D28	Left Shoulder	D28_LSR07	25	Yes	793.769	pending	N/A	N/A	1.34	0.04	100	100	2.61605	0.255985	49502	8575	415	48	pending
Tanningbed	D31	Left Lower Back	D31_LBK01	67	Yes	221.095	pending	N/A	N/A	1.17	0.05	100	100	0.823718	0.222052	51520	6768	229	23	pending
Tanningbed	D31	Left Lower Back	D31_LBK02	43	Yes	202.873	pending	N/A	N/A	4.48	0.64	100	100	0.569954	0.20629	52175	6185	167	13	pending
Tanningbed	D31	Left Lower Back	D31_LBK03	65	Yes	285.228	pending	N/A	N/A	3.3	0.27	100	100	0.463154	0.220959	52933	5468	133	6	pending
Tanningbed	D32	Left Lower Back	D32_LBK01	400	Yes	200.169	pending	N/A	N/A	1.12	0.12	100	100	0.683886	0.224457	52627	5701	199	13	pending
Tanningbed	D32	Left Lower Back	D32_LBK02	400	Yes	168.622	pending	N/A	N/A	1.17	0.17	100	100	0.830234	0.220903	52219	6072	233	16	pending
Tanningbed	D32	Left Lower Back	D32_LBK03	200	Yes	128.155	pending	N/A	N/A	1.33	0.25	100	100	0.472535	0.26127	53295	5134	107	4	pending
Tanningbed	D32	Left Lower Back	D32_LBK04	250	Yes	115.023	pending	N/A	N/A	1.08	0.08	100	100	0.492624	0.213465	53347	5063	123	7	pending
Tanningbed	D32	Left Lower Back	D32_LBK05	150	Yes	177.309	pending	N/A	N/A	0.37	0.12	100	100	1.51492	0.255403	49670	8547	290	34	pending
Tanningbed	D32	Left Lower Back	D32_LBK07	800	Yes	798.424	pending	N/A	N/A	0	0	100	100	4.36185	0.258568	48459	9259	700	122	pending
Tanningbed	D32	Left Lower Back	D32_LBK08	800	Yes	711.605	pending	N/A	N/A	0	0	100	100	3.98136	0.275412	48534	9474	456	76	pending
Tanningbed	D33	Left Lower Back	D33_LBK01	1000	Yes	231.465	pending	N/A	N/A	0.1	0.05	100	100	2.2908	0.279568	48393	9752	344	51	pending
Tanningbed	D33	Left Lower Back	D33_LBK02	250	Yes	141.838	pending	N/A	N/A	0.3	0	100	100	0.398526	0.211693	52948	5488	99	5	pending
Tanningbed	D33	Left Lower Back	D33_LBK03	100	Yes	127.292	pending	N/A	N/A	0.25	0.15	100	100	0.495164	0.218544	52412	5996	125	7	pending
Tanningbed	D33	Left Lower Back	D33_LBK04	1000	Yes	136.642	pending	N/A	N/A	0.05	0	100	100	0.731848	0.234226	51604	6747	174	15	pending
Tanningbed	D33	Left Lower Back	D33_LBK05	550	Yes	186.464	pending	N/A	N/A	0.05	0	100	100	1.41531	0.262701	49566	8677	269	27	pending
Tanningbed	D33	Left Lower Back	D33_LBK06	1000	Yes	744.729	pending	N/A	N/A	0	0	100	100	4.37739	0.269661	48738	9012	674	116	pending
Tanningbed	D33	Left Lower Back	D33_LBK07	800	Yes	586.557	pending	N/A	N/A	0.05	0	100	100	21.5935	0.365155	44777	11663	1689	411	pending
Tanningbed	D34	Right Lower Back	D34_RBK01	280	Yes	346.735	pending	91.5976	pending	0.29	0.05	100	81.8	2.16879	0.286235	49461	8707	319	53	pending
Tanningbed	D34	Right Lower Back	D34_RBK02	650	Yes	248.738	pending	N/A	N/A	0.43	0	100	100	1.3151	0.262543	50552	7747	217	23	pending
Tanningbed	D34	Right Lower Back	D34_RBK03	260	Yes	201.342	pending	85.7387	pending	0.48	0	100	100	1.07697	0.245881	50683	7635	200	22	pending
Tanningbed	D34	Right Lower Back	D34_RBK04	145	Yes	271.314	pending	78.1989	pending	0.43	0	100	100	1.29037	0.254218	49849	8419	244	28	pending
Tanningbed	D34	Right Lower Back	D34_RBK05	145	Yes	205.124	pending	108.577	pending	1.54	0.05	100	100	1.04791	0.243655	50595	7711	215	19	pending
Tanningbed	D34	Right Lower Back	D34_RBK06	175	Yes	650.446	pending	110.707	pending	0.15	0	100	100	4.95885	0.293741	48706	9113	613	108	pending
Tanningbed	D34	Right Lower Back	D34_RBK07	260	Yes	807.115	pending	N/A	N/A	0	0	100	100	3.94541	0.277515	48566	9374	519	81	pending
Tanningbed	D35	Right Mid Back	D35_RBK01	14	No	224.569	N/A	N/A	N/A	2.76	0.14	100	100	0.506167	0.243082	52459	5942	131	7	N/A
Tanningbed	D35	Right Mid Back	D35_RBK02	170	No	369.935	N/A	N/A	N/A	1.38	0	100	100	1.13696	0.244256	50268	8012	238	22	N/A
Tanningbed	D36	Right Lower Back	D36_RBK01	310	No	139.026	N/A	N/A	N/A	2.1	0.33	100	100	1.25259	0.250581	50956	7290	268	26	N/A
Tanningbed	D36	Right Lower Back	D36_RBK02	260	No	167.864	N/A	N/A	N/A	2.2	0.38	100	100	0.29414	0.219593	54318	4159	58	5	N/A
Tanningbed	D36	Right Lower Back	D36_RBK03	390	No	112.764	N/A	N/A	N/A	2.77	0.67	100	100	0.460036	0.222485	53126	5322	84	8	N/A
Tanningbed	D36	Right Lower Back	D36_RBK04	1000	No	187.104	N/A	N/A	N/A	0.96	0.05	100	100	0.216071	0.260202	54970	3531	36	3	N/A
Tanningbed	D36	Right Lower Back	D36_RBK05	210	No	240.903	N/A	N/A	N/A	1.87	0.1	100	100	0.196705	0.245489	55178	3333	27	2	N/A
Tanningbed	D36	Right Lower Back	D36_RBK06	254	No	233.063	N/A	N/A	N/A	1.29	0.14	100	100	0.373815	0.199901	53546	4905	84	5	N/A
Tanningbed	D36	Right Lower Back	D36_RBK07	200	No	674.895	N/A	N/A	N/A	0.92	0	100	100	3.87335	0.266163	49121	8810	525	84	N/A
Tanningbed	D36	Right Lower Back	D36_RBK08	200	No	694.981	N/A	N/A	N/A	0.05	0	100	100	3.73514	0.2669	48710	9235	505	90	N/A
Tanningbed	D37	Right Lower Back	D37_RBK02	31	No	299.279	N/A	N/A	N/A	6	0.67	100	75	0.427738	0.212223	52477	5954	101	8	N/A
Tanningbed	D37	Right Lower Back	D37_RBK04	31	No	231.085	N/A	N/A	N/A	13.01	2.64	100	100	0.255432	0.18105	53325	5156	54	5	N/A
Tanningbed	D38	Right Lower Back	D38_RBK01	60	No	349.482	N/A	68.6235	N/A	2.89	0.27	94.12	100	0.300992	0.242807	54435	4051	51	3	N/A
Tanningbed	D38	Right Lower Back	D38_RBK02	77	No	293.622	N/A	N/A	N/A	1.06	0.22	100	100	0.259262	0.224317	54659	3835	43	3	N/A
Tanningbed	D38	Right Lower Back	D38_RBK03	500	No	314.525	N/A	N/A	N/A	0.09	0.09	100	100	0.261105	0.286421	55500	3007	30	3	N/A
Tanningbed	D38	Right Lower Back	D38_RBK04	62	No	259.602	N/A	N/A	N/A	1.42	0.26	100	100	0.322183	0.206175	53736	4721	78	5	N/A
Tanningbed	D38	Right Lower Back	D38_RBK05	90	No	177.847	N/A	52.5629	N/A	3.2	1.04	92.6	96.2	0.103299	0.165055	55554	2970	14	2	N/A
Tanningbed	D38	Right Lower Back	D38_RBK07	98	No	672.125	N/A	N/A	N/A	0.09	0	100	100	4.41272	0.288275	48795	8991	627	127	N/A
Tanningbed	D58	Shoulder	D58_SHR01	20	No	N/A	N/A	73.8344	N/A	0.19	0.02	99.3	100	6.8972	0.263637	47184	10289	951	116	N/A
Tanningbed	D58	Shoulder	D58_SHR07	25	No	N/A	N/A	97.002	N/A	0.06	0	100	100	7.46084	0.295951	47589	9893	922	135	N/A
Tanningbed	D58	Shoulder	D58_SHR23	40	No	N/A	N/A	102.761	N/A	0.03	0	100	100	6.86337	0.279979	47353	10285	787	115	N/A
Tanningbed	D59	Shoulder	D59_SHR01	60	No	N/A	N/A	94.964	N/A	0.05	0.01	99.2	99.6	6.8329	0.293107	47597	10038	765	140	N/A
Tanningbed	D59	Shoulder	D59_SHR02	48	No	N/A	N/A	94.3396	N/A	0.11	0.01	100	99.7	5.57626	0.25356	47967	9873	630	69	N/A
Tanningbed	D59	Shoulder	D59_SHR03	22	No	N/A	N/A	92.2714	N/A	0.09	0.01	100	100	7.53027	0.260995	46953	10530	917	139	N/A
Tanningbed	D59	Shoulder	D59_SHR04	80	No	N/A	N/A	101.702	N/A	0.04	0.01	100	100	7.29524	0.256679	46967	10666	790	116	N/A
Tanningbed	D59	Shoulder	D59_SHR05	50	No	N/A	N/A	98.3942	N/A	0.08	0	100	100	6.72208	0.286888	47308	10390	725	117	N/A
Tanningbed	D59	Shoulder	D59_SHR07	35	No	N/A	N/A	109.113	N/A	0.04	0	100	100	6.89576	0.266709	47284	10231	892	133	N/A
Tanningbed	D59	Shoulder	D59_SHR09	14	No	N/A	N/A	87.995	N/A	0.11	0.01	99.5	99	4.96289	0.225573	47398	10334	732	76	N/A
Tanningbed	D59	Shoulder	D59_SHR10	30	No	N/A	N/A	96.2397	N/A	0.11	0.01	100	99.7	5.40677	0.248419	47635	10196	636	73	N/A
Tanningbed	D59	Shoulder	D59_SHR23	200	No	N/A	N/A	108.804	N/A	0.03	0	99.7	100	6.15512	0.259083	47553	10260	621	106	N/A
Control 1	D39	Left Mid-Paraspinal Back	D39_LBK01	11	No	747.278	N/A	N/A	N/A	3.41	0.35	66.67	85.71	3.56701	0.24048	49355	8702	446	37	N/A
Control 1	D39	Left Mid-Paraspinal Back	D39_LBK02	29	No	772.862	N/A	N/A	N/A	0.75	0.35	100	100	4.17413	0.230245	49753	8125	616	46	N/A
Control 1	D39	Left Mid-Paraspinal Back	D39_LBK03	23	No	861.762	N/A	N/A	N/A	1.23	0.16	85.71	75	3.63346	0.283414	49296	8777	417	50	N/A
Control 1	D39	Left Mid-Paraspinal Back	D39_LBK04	16	No	637.658	N/A	N/A	N/A	2.74	0.59	100	80	4.72892	0.349997	49186	8832	459	63	N/A
Control 1	D42	Paraspinal Lower Back	D42_MBK02	1200	No	519.341	N/A	N/A	N/A	0.17	0.04	100	100	3.42325	0.280996	49401	8775	318	46	N/A
Control 1	D42	Paraspinal Lower Back	D42_MBK03	2000	No	619.344	N/A	N/A	N/A	0.22	0	100	100	4.02346	0.324553	49001	9166	322	51	N/A
Control 1	D42	Paraspinal Lower Back	D42_MBK04	800	No	756.719	N/A	128.617	N/A	0.09	0	91.7	100	2.8831	0.294476	49717	8561	237	25	N/A
Control 1	D42	Paraspinal Lower Back	D42_MBK05	1500	No	1192.35	N/A	125.925	N/A	0.04	0	100	100	15.5165	0.418707	46459	11011	841	228	N/A
Control 1	D42	Paraspinal Lower Back	D42_MBK07	1000	No	1328.55	N/A	N/A	N/A	0	0	100	100	18.2341	0.382617	46009	11423	914	194	N/A
Control 1	D42	Paraspinal Lower Back	D42_MBK08	1000	No	1222.38	N/A	N/A	N/A	0	0	100	100	13.638	0.384155	45338	12373	689	139	N/A
Control 1	D45	Left Lower Back	D45_LBK01	1000	No	644.089	N/A	91.9746	N/A	0.29	0	100	100	3.08899	0.263531	49372	8870	268	30	N/A
Control 1	D45	Left Lower Back	D45_LBK02	300	No	865.727	N/A	N/A	N/A	0.54	0	0	0	3.22882	0.229006	48865	9255	364	56	N/A
Control 1	D45	Left Lower Back	D45_LBK03	800	No	728.579	N/A	99.0879	N/A	0.38	0.08	100	100	1.62984	0.224769	51205	7193	126	16	N/A
Control 1	D45	Left Lower Back	D45_LBK04	1000	No	724.567	N/A	96.3011	N/A	0.71	0.08	100	90	3.44992	0.237002	48827	9303	358	52	N/A
Control 1	D45	Left Lower Back	D45_LBK05	500	No	562.033	N/A	86.8385	N/A	0.75	0.13	100	87.5	3.75001	0.306146	49164	9099	245	32	N/A
Control 1	D45	Left Lower Back	D45_LBK06	1000	No	762.341	N/A	96.1432	N/A	0.17	0.04	100	100	3.5902	0.302193	49336	8888	279	37	N/A
Control 1	D45	Left Lower Back	D45_LBK08	700	No	869.926	N/A	N/A	N/A	0.25	0.08	100	100	4.63909	0.345636	49101	9139	263	37	N/A
Control 1	D46	Right Lower Back	D46_RBK02	1100	No	665.386	N/A	54.3602	N/A	0.23	0	100	100	1.9931	0.229571	50677	7648	199	16	N/A
Control 1	D46	Right Lower Back	D46_RBK03	8000	No	626.143	N/A	42.1735	N/A	0.16	0	100	75	2.10479	0.241465	50718	7622	181	18	N/A
Control 1	D46	Right Lower Back	D46_RBK04	1000	No	640.168	N/A	44.3955	N/A	0.78	0.39	100	92	2.3445	0.252671	50261	8055	205	19	N/A
Control 1	D46	Right Lower Back	D46_RBK05	110	No	595.966	N/A	48.1878	N/A	0.04	0	100	75	18.1055	0.530633	48227	9649	568	95	N/A
Control 1	D46	Right Lower Back	D46_RBK06	300	No	641.412	N/A	53.0541	N/A	0.2	0	100	100	12.1119	0.271859	46870	10288	1275	107	N/A
Control 1	D46	Right Lower Back	D46_RBK07	500	No	601.229	N/A	49.3415	N/A	0.04	0	97.3	100	8.83221	0.320697	47367	10402	680	91	N/A
Control 1	D46	Right Lower Back	D46_RBK08	1000	No	566.641	N/A	46.4766	N/A	0.04	0	100	97.2	7.88586	0.300689	48028	9825	626	61	N/A
Control 1	D46	Right Lower Back	D46_RBK11	150	No	642.856	N/A	N/A	N/A	0	0	100	100	N/A	N/A	N/A	N/A	N/A	N/A	N/A
Control 1	D46	Right Lower Back	D46_RBK12	700	No	655.391	N/A	51.766	N/A	0	0	0	0	N/A	N/A	N/A	N/A	N/A	N/A	N/A
Control 1	D47	Right Upper Back	D47_RBK01	1600	No	616.775	N/A	N/A	N/A	0.73	0.18	87.5	87.5	1.90007	0.198324	51398	6845	272	24	N/A
Control 1	D47	Right Upper Back	D47_RBK04	2000	No	590.052	N/A	N/A	N/A	1.09	0.26	100	80	2.27038	0.244338	50639	7593	276	32	N/A
Control 1	D47	Right Upper Back	D47_RBK05	400	No	505.88	N/A	N/A	N/A	1.97	0.83	100	100	1.23644	0.198937	51987	6315	220	18	N/A
Control 1	D47	Right Upper Back	D47_RBK06	280	No	540.792	N/A	N/A	N/A	2.67	1.18	100	100	2.54628	0.276443	50393	7754	353	40	N/A
Control 1	D47	Right Upper Back	D47_RBK07	1700	No	652.452	N/A	93.1391	N/A	0.53	0	100	96	2.69415	0.235057	50435	7642	415	48	N/A
Control 1	D47	Right Upper Back	D47_RBK09	1000	No	1157.26	N/A	N/A	N/A	0.04	0	100	100	13.1241	0.362127	46069	11308	985	177	N/A
Control 1	D47	Right Upper Back	D47_RBK10	1700	No	1604.79	N/A	N/A	N/A	0	0	90	100	38.5555	0.414964	44560	11558	1970	450	N/A
Control 1	D47	Right Upper Back	D47_RBK11	1000	No	N/A	N/A	85.291	N/A	0.02	0.02	100	100	N/A	N/A	N/A	N/A	N/A	N/A	N/A
Control 1	D47	Right Upper Back	D47_RBK12	1200	No	N/A	N/A	53.2442	N/A	0.4	0.07	100	100	N/A	N/A	N/A	N/A	N/A	N/A	N/A
Control 1	D47	Right Upper Back	D47_RBK13	2000	No	N/A	N/A	68.7782	N/A	0.16	0.03	100	100	N/A	N/A	N/A	N/A	N/A	N/A	N/A
Control 1	D47	Right Upper Back	D47_RBK14	2000	No	N/A	N/A	101.756	N/A	0.02	0	100	100	N/A	N/A	N/A	N/A	N/A	N/A	N/A
Control 1	D49	Right Lower Back	D49_RBK03	62	No	768.017	N/A	N/A	N/A	0.79	0.44	100	75	2.78561	0.211865	49506	8638	353	42	N/A
Control 1	D49	Right Lower Back	D49_RBK04	350	No	703.29	N/A	91.6048	N/A	0.79	0.32	87.5	77.8	2.94649	0.256077	50035	8075	379	51	N/A
Control 1	D49	Right Lower Back	D49_RBK07	100	No	783.903	N/A	N/A	N/A	1.11	0.32	100	100	3.40481	0.267963	49305	8773	406	56	N/A
Control 1	D49	Right Lower Back	D49_RBK08	64	No	811.935	N/A	N/A	N/A	1.42	0.91	100	100	2.6516	0.221631	49971	8108	419	42	N/A
Control 1	D49	Right Lower Back	D49_RBK11	500	No	602.907	N/A	121.875	N/A	0	0	100	100	12.1317	0.329915	46410	10805	1138	187	N/A
Control 1	D49	Right Lower Back	D49_RBK12	1500	No	608.989	N/A	117.142	N/A	0	0	100	83.3	9.63138	0.321258	52565	5471	496	8	N/A
Control 1	D49	Right Lower Back	D49_RBK15	100	No	545.803	N/A	111.724	N/A	0.04	0	100	100	N/A	N/A	N/A	N/A	N/A	N/A	N/A
Control 1	D49	Right Lower Back	D49_RBK16	500	No	590.773	N/A	112.208	N/A	0	0	100	100	N/A	N/A	N/A	N/A	N/A	N/A	N/A
Control 1	D49	Right Lower Back	D49_RBK18	200	No	651.469	N/A	122.903	N/A	0.04	0	100	100	15.3861	0.553477	49210	8813	425	92	N/A
Control 1	D50	Lower Back	D50_LBK03	2000	No	730.307	N/A	90.492	N/A	1.37	0.23	61.1	84.6	5.80421	0.326071	50283	7521	620	116	N/A
Control 1	D50	Lower Back	D50_LBK14	120	No	610.217	N/A	104.824	N/A	0.2	0.04	100	22.2	N/A	N/A	N/A	N/A	N/A	N/A	N/A
Control 1	D50	Lower Back	D50_LBK19	1000	No	1617.44	N/A	117.293	N/A	0	0	96.8	96.8	52.0322	0.459118	43341	11779	2707	710	N/A
Control 1	D50	Lower Back	D50_LBK20	1000	No	1506.15	N/A	113	N/A	0	0	75	60	49.302	0.463111	44360	10791	2545	844	N/A
Control 1	D50	Lower Back	D50_LBK21	1800	No	1591.73	N/A	114.57	N/A	0	0	87.5	77.78	51.0684	0.471106	44031	11190	2447	872	N/A
Control 1	D54	Shoulder	D54_SHR02	1000	Yes	895.763	pending	N/A	N/A	0.04	0	100	100	16.5052	0.41222	46182	11140	968	249	pending
Control 1	D54	Shoulder	D54_SHR03	100	Yes	806.321	pending	N/A	N/A	0.04	0	95	100	21.9288	0.423026	44972	11786	1448	333	pending
Control 1	D54	Shoulder	D54_SHR04	150	Yes	831.462	pending	N/A	N/A	0.09	0	100	100	20.6061	0.398991	45520	11360	1367	294	pending
Control 1	D54	Shoulder	D54_SHR24	200	Yes	N/A	N/A	105.853	pending	0.16	0.05	100	100	1.69367	0.195123	49392	8877	248	23	pending
Control 1	D54	Shoulder	D54_SHR25	50	Yes	N/A	N/A	115.585	pending	0.12	0.04	99.9	99.9	1.79809	0.217675	50177	8138	204	21	pending
Control 1	D54	Shoulder	D54_SHR28	30	Yes	N/A	N/A	127.215	pending	0.01	0	99	100	2.47956	0.217538	48960	9282	266	32	pending
Control 1	D54	Shoulder	D54_SHR29	35	Yes	N/A	N/A	122.587	pending	0.03	0	99.7	100	2.62497	0.25055	49957	8224	320	39	pending
Control 1	D54	Shoulder	D54_SHR30	300	Yes	N/A	N/A	129.393	pending	0.04	0	100	100	2.36654	0.224408	50539	7653	315	33	pending
Control 1	D54	Shoulder	D54_SHR31	56	Yes	N/A	N/A	129.294	pending	0	0	97.4	100	2.36875	0.20627	49659	8597	258	26	pending
Control 1	D55	Shoulder	D55_SHR01	36	No	N/A	N/A	84.6444	N/A	0.38	0.18	99.6	99.2	3.19184	0.262599	49761	8361	376	42	N/A
Control 1	D55	Shoulder	D55_SHR02	33	No	N/A	N/A	76.584	N/A	0.29	0.14	88.6	100	1.91407	0.233266	50721	7540	255	24	N/A
Control 1	D55	Shoulder	D55_SHR11	53	No	N/A	N/A	104.091	N/A	0.2	0.05	100	100	2.97654	0.300901	49782	8286	430	42	N/A
Control 2	D04	Left Shoulder	D04_LSR01	200	Yes	502.626	phs001979.v1.p1	80.8865	phs001979.v1.p1	0.32	0.04	98.6	99.07	8.64524	0.331351	44699	12169	787	165	phs001979.v1.p1
Control 2	D04	Left Shoulder	D04_LSR02	9	Yes	348.835	phs001979.v1.p1	70.3241	phs001979.v1.p1	18.99	2.8	70	87.5	1.31029	0.08706	49604	7870	333	13	phs001979.v1.p1
Control 2	D04	Left Shoulder	D04_LSR03	18	Yes	772.93	phs001979.v1.p1	106.31	phs001979.v1.p1	0.2	0.04	98.0952	100	9.86944	0.364951	44950	11842	889	139	phs001979.v1.p1
Control 2	D04	Left Shoulder	D04_LSR04	9	Yes	370.511	phs001979.v1.p1	102.576	phs001979.v1.p1	0.72	0.12	95.4839	98.3389	12.612	0.180679	43142	10934	3500	244	phs001979.v1.p1
Control 2	D04	Left Shoulder	D04_LSR05	300	Yes	368.844	phs001979.v1.p1	101.148	phs001979.v1.p1	0.2	0	98.7879	99.6942	9.48703	0.147841	41318	13804	2561	137	phs001979.v1.p1
Control 2	D04	Left Shoulder	D04_LSR06	50	Yes	454.773	phs001979.v1.p1	83.586	phs001979.v1.p1	0.13	0.04	99.5122	98.0769	26.6775	0.192862	39955	10535	6386	944	phs001979.v1.p1
Control 2	D04	Left Shoulder	D04_LSR09	100	Yes	313.001	phs001979.v1.p1	79.1479	phs001979.v1.p1	0.32	0	92.59	100	12.7462	0.153771	41316	13016	3246	242	phs001979.v1.p1
Control 2	D07	Left Back	D07_LBK01	197	Yes	227.2	phs001979.v1.p1	N/A	N/A	5.24	14.25	100	100	10.6611	0.335487	46055	11402	895	188	phs001979.v1.p1
Control 2	D07	Left Back	D07_LBK02	1000	Yes	217.84	phs001979.v1.p1	45.7733	phs001979.v1.p1	4.82	14.25	97.06	100	9.02748	0.316214	46334	11336	739	131	phs001979.v1.p1
Control 2	D07	Left Back	D07_LBK03	1200	Yes	3093.32	phs001979.v1.p1	N/A	N/A	2.46	4.61	100	100	1.28953	0.17	49165	9132	225	18	phs001979.v1.p1
Control 2	D07	Left Back	D07_LBK04	184	Yes	2017.45	phs001979.v1.p1	93.878	phs001979.v1.p1	3.51	5.34	100	82.35	6.84435	0.294071	47208	10242	976	114	phs001979.v1.p1
Control 2	D07	Right Back	D07_RBK01	250	Yes	208.969	phs001979.v1.p1	N/A	N/A	3.66	4.8	100	100	1.51033	0.208133	50380	7894	242	24	phs001979.v1.p1
Control 2	D07	Right Back	D07_RBK02	116	Yes	250.718	phs001979.v1.p1	52.818	phs001979.v1.p1	3.62	3.93	100	98.21	1.48829	0.195429	50734	7594	194	18	phs001979.v1.p1
Control 2	D07	Right Back	D07_RBK03	141	Yes	193.022	phs001979.v1.p1	N/A	N/A	5.58	10.1	100	100	1.18504	0.179176	50669	7602	254	15	phs001979.v1.p1
Control 2	D10	Right Back	D10_RBK01	600	Yes	238.378	phs001979.v1.p1	N/A	N/A	0.24	0	100	100	2.31722	0.247	49763	8433	299	45	phs001979.v1.p1
Control 2	D10	Right Back	D10_RBK02	430	Yes	280.524	phs001979.v1.p1	N/A	N/A	0.05	0	100	100	2.26093	0.216698	49367	8734	381	58	phs001979.v1.p1
Control 2	D10	Right Back	D10_RBK03	225	Yes	282.937	phs001979.v1.p1	N/A	N/A	0.06	0	100	100	2.54689	0.244224	49511	8653	328	48	phs001979.v1.p1
Control 2	D10	Right Back	D10_RBK04	171	Yes	254.749	phs001979.v1.p1	N/A	N/A	0.12	0	100	100	1.54646	0.191485	50422	7862	234	22	phs001979.v1.p1
Control 2	D10	Right Back	D10_RBK05	48	Yes	58.3826	phs001979.v1.p1	N/A	N/A	1.5	0.3	100	100	15.4208	0.423	46729	10780	745	286	phs001979.v1.p1
Control 2	D10	Right Back	D10_RBK06	50	Yes	61.674	phs001979.v1.p1	N/A	N/A	1.44	0.12	100	100	15.5931	0.426	48697	8709	844	290	phs001979.v1.p1
Control 2	D10	Right Back	D10_RBK07	41	Yes	97.306	phs001979.v1.p1	106.35	pending	1.08	0.06	97.9	99.3	20.8426	0.453302	48411	8729	1069	331	phs001979.v1.p1
Control 2	D10	Right Back	D10_RBK08	28	Yes	93.2067	phs001979.v1.p1	86.97	pending	0.96	0.06	95.92	100	30.409	0.492486	47137	9623	1333	447	phs001979.v1.p1
Control 2	D12	Left Back	D12_LBK01	302	Yes	270.353	phs001979.v1.p1	N/A	N/A	0	0	100	100	4.18	0.26	47299	10490	613	138	phs001979.v1.p1
Control 2	D12	Left Back	D12_LBK02	110	Yes	424.134	phs001979.v1.p1	N/A	N/A	0	0	100	100	4.28	0.24	46706	11017	655	162	phs001979.v1.p1
Control 2	D12	Left Back	D12_LBK03	1200	Yes	360.355	phs001979.v1.p1	N/A	N/A	0	0	100	100	2.93	0.23	47893	10068	481	98	phs001979.v1.p1
Control 2	D12	Left Back	D12_LBK04	1500	Yes	452.134	phs001979.v1.p1	N/A	N/A	0	0	N/A	N/A	4.25	0.26	47271	10509	613	147	phs001979.v1.p1
Control 2	D12	Left Shoulder	D12_LSR01	254	Yes	639.582	phs001979.v1.p1	N/A	N/A	0	0	100	100	2.96093	0.326397	49477	8636	358	69	phs001979.v1.p1
Control 2	D12	Left Shoulder	D12_LSR02	216	Yes	672.721	phs001979.v1.p1	N/A	N/A	0	0	100	100	4.16098	0.326657	48865	9122	460	93	phs001979.v1.p1
Control 2	D12	Left Shoulder	D12_LSR03	600	Yes	549.48	phs001979.v1.p1	N/A	N/A	0	0	100	100	3.15422	0.312428	49059	9042	369	70	phs001979.v1.p1
Control 2	D12	Left Shoulder	D12_LSR04	210	Yes	637.214	phs001979.v1.p1	N/A	N/A	0	0	100	100	3.13	0.3	48059	10010	403	68	phs001979.v1.p1
Control 2	D12	Left Shoulder	D12_LSR05	188	Yes	346.453	phs001979.v1.p1	N/A	N/A	0	0	100	100	6.14	0.28	47072	10500	752	216	phs001979.v1.p1
Control 2	D12	Right Back	D12_RBK01	394	Yes	458.963	phs001979.v1.p1	174.755	phs001979.v1.p1	0	0	97.17	99.04	4.17	0.23	47288	10372	720	160	phs001979.v1.p1
Control 2	D12	Right Back	D12_RBK02	113	Yes	306.378	phs001979.v1.p1	111.14	phs001979.v1.p1	0	0	99.13	99.13	4.27	0.25	47922	9757	683	178	phs001979.v1.p1
Control 2	D12	Right Back	D12_RBK03	384	Yes	304.448	phs001979.v1.p1	106.846	phs001979.v1.p1	0	0	97.73	100	4.97	0.25	48128	9441	783	188	phs001979.v1.p1
Control 2	D12	Right Back	D12_RBK04	436	Yes	373.899	phs001979.v1.p1	N/A	N/A	0	0	100	100	3.49	0.23	48193	9636	580	131	phs001979.v1.p1
Control 2	D12	Right Shoulder	D12_RSR01	194	Yes	638.888	phs001979.v1.p1	N/A	N/A	0	0	100	100	3.93	0.3	47982	9932	532	94	phs001979.v1.p1
Control 2	D12	Right Shoulder	D12_RSR02	336	Yes	482.699	phs001979.v1.p1	N/A	N/A	0	0	100	100	4.5	0.31	48290	9520	609	121	phs001979.v1.p1
Control 2	D12	Right Shoulder	D12_RSR03	1000	Yes	502.107	phs001979.v1.p1	56.2455	pending	0	0	100	90.9	5.17	0.35	47933	9879	597	131	phs001979.v1.p1
Control 2	D12	Right Shoulder	D12_RSR04	250	Yes	533.763	phs001979.v1.p1	N/A	N/A	0	0	100	100	3.92	0.33	48420	9562	462	96	phs001979.v1.p1
Control 2	D16	Left Shoulder	D16_LSR01	54	Yes	309.034	pending	N/A	N/A	0.8	0	100	100	5.269	0.336808	48453	9292	670	125	pending
Control 2	D16	Left Shoulder	D16_LSR02	1200	Yes	322.882	pending	N/A	N/A	0.11	0	100	100	2.11744	0.263559	50512	7599	380	49	pending
Control 2	D16	Left Shoulder	D16_LSR03	400	Yes	314.6	pending	N/A	N/A	0.04	0.08	100	100	2.41204	0.264316	51066	6943	474	57	pending
Control 2	D16	Left Shoulder	D16_LSR04	64	Yes	404.744	pending	N/A	N/A	0.54	0.11	100	100	3.24713	0.318684	50660	7244	565	71	pending
Control 2	D16	Left Shoulder	D16_LSR05	300	Yes	308.697	pending	N/A	N/A	0.43	0.04	100	100	2.41248	0.250752	49414	8781	311	34	pending
Control 2	D16	Left Shoulder	D16_LSR06	2500	Yes	334.039	pending	N/A	N/A	0.11	0.07	100	100	2.29333	0.263884	49276	8927	297	40	pending
Control 2	D16	Left Shoulder	D16_LSR07	400	Yes	321.971	pending	N/A	N/A	0.03	0.07	100	100	2.72533	0.272117	48892	9186	400	62	pending
Control 2	D16	Left Shoulder	D16_LSR08	132	Yes	287.662	pending	N/A	N/A	0.04	0.04	100	100	2.93298	0.275414	48518	9603	365	54	pending
Control 2	D16	Right Shoulder	D16_RSR01	133	Yes	290.297	pending	N/A	N/A	0.82	0	N/A	N/A	3.59291	0.311898	48662	9309	485	84	pending
Control 2	D16	Right Shoulder	D16_RSR02	60	Yes	395.243	pending	N/A	N/A	0.07	0.04	100	100	2.96709	0.297229	48794	9288	398	60	pending
Control 2	D16	Right Shoulder	D16_RSR03	107	Yes	420.103	pending	N/A	N/A	0.07	0.07	N/A	N/A	3.44515	0.296361	48526	9526	424	64	pending
Control 2	D16	Right Shoulder	D16_RSR04	114	Yes	277.817	pending	N/A	N/A	0.28	0.07	100	100	3.14972	0.314026	48566	9523	391	60	pending
Control 2	D16	Right Shoulder	D16_RSR05	450	Yes	374.02	pending	N/A	N/A	0.18	0.04	100	100	2.6809	0.277296	49052	9128	319	41	pending
Control 2	D16	Right Shoulder	D16_RSR06	500	Yes	471.654	pending	N/A	N/A	0	0.07	100	100	1.9435	0.243586	49972	8259	278	31	pending
Control 2	D16	Right Shoulder	D16_RSR07	1200	Yes	267.63	pending	N/A	N/A	0.39	0	N/A	N/A	2.0816	0.294598	50354	7902	250	34	pending
Control 2	D16	Right Shoulder	D16_RSR08	1200	Yes	317.514	pending	N/A	N/A	0.11	0	100	100	2.75258	0.321138	49265	8956	273	46	pending
Control 2	D24	Left Shoulder	D24_LSR01	800	Yes	662.193	pending	79.266	pending	0.07	0	94.3	94.3	4.59815	0.293466	48185	9604	615	136	pending
Control 2	D24	Left Shoulder	D24_LSR02	71	Yes	640.728	pending	84.5582	pending	0.07	0	95.6	97.7	5.58932	0.286982	47374	10289	713	164	pending
Control 2	D24	Left Shoulder	D24_LSR04	32	Yes	654.82	pending	N/A	N/A	0.03	0	100	100	4.54775	0.298625	47868	9925	644	103	pending
